# Metabolic tuning enables immediate adaptation to energy stress in yeast

**DOI:** 10.1101/2025.06.06.658098

**Authors:** Katherine Bexley, Michaela Ristová, Sushma Sharma, Christos Spanos, Andrei Chabes, David Tollervey

**Affiliations:** Institute of Cell Biology, University of Edinburgh, Edinburgh, Scotland; Dept. of Medical Biochemistry and Biophysics, Umeå University, Umeå Sweden

**Keywords:** stress, yeast, gene expression, translation regulation, metabolomics, RNA-protein interaction

## Abstract

In *Saccharomyces cerevisiae*, glucose depletion induces metabolic reprogramming through widespread transcriptional and translational reorganization. We report that initial, very rapid translational silencing is driven by a specialized metabolic mechanism. Following glucose withdrawal, intracellular NTP levels drop drastically over 30 sec, before stabilizing at a regulated, post-stress set-point. Programmed translational control results from the differential NTP affinities of key enzymes; ATP falls below the (high) binding constants for DEAD-box helicase initiation factors, including eIF4A, driving mRNA release and blocking 80S assembly. Contrastingly, GTP levels always greatly exceed the (low) binding constants for elongation factors, allowing ribosome run-off and orderly translation shutdown. Translation initiation is immediately lost on all pre-existing mRNAs, before being preferentially re-established on newly synthesized, upregulated stress-response transcripts. We conclude that enzymatic constants are tuned for metabolic remodeling. This response counters energy depletion, rather than being glucose-specific, allowing hierarchical inhibition of energy-consuming processes on very rapid timescales.
