## Supplemental Table 1 for "Metabolic tuning enables immediate adaptation to energy stress in yeast"

### Sheet: S4_Data
Data Set	Purpose	Repository	Samples Used
CRAC sequence data (Bresson et al., 2020)	eIF4A binding Analysis of mechanism for selective translation following glucose withdrawal	GSE148166	GSM4455414 GSM4455411 GSM4455368 GSM4455375 GSM4455413 GSM4455416 GSM4455369 GSM4455376 GSM4455385
CRAC sequence data (Bresson et al., 2020)	eIF4B binding Analysis of mechanism for selective translation following glucose withdrawal	GSE148166	GSM4455366 GSM4455378 GSM4455382 GSM4455406 GSM4455407 GSM4455408 GSM4455379 GSM4455383 GSM4455367
RNA sequencing data (Ristova et al., 2024)	BY4741 Transcript expression Analysis in changes in expression of mRNA following glucose withdrawal	GSE283345	GSM8660580 GSM8660581 GSM8660582 GSM8660586 GSM8660587 GSM8660588
RNA sequencing data (This study)	BY4741 Transcript expression Analysis in changes in expression of mRNA following sucrose withdrawal	GSE285035	GSM8695551 GSM8695552 GSM8695553 GSM8695554 GSM8695555 GSM8695556
