## Supplemental Table 2 for "Metabolic tuning enables immediate adaptation to energy stress in yeast"

### Sheet: S5_NTP_concentrations
WT: Glucose -> Glyc/EthOH
Time (m)	Concentration
	ATP	GTP	CTP	UTP	ADP	AMP
0	1.95723	0.455529	0.301959	0.51596	0.184316	0.0378775
0.25	1.12525	0.331191	0.190317	0.412057	0.434213	0.179748
0.5	0.297651	0.118048	0.058094	0.152139	0.454636	0.539143
1	0.228918	0.087803	0.026698	0.08459	0.38445	0.516786
4	0.293253	0.092691	0.028546	0.072796	0.415379	0.500623
16	0.468443	0.146508	0.077965	0.146253	0.422874	0.328312
WT: Sucrose -> Sucrose + 0.02µg/ml Antimycin A
Time (m)	Concentration (mM)
	ATP	GTP	CTP	UTP
0	1.8035	0.389824	0.25024	0.426058
0.25	1.35993	0.338823	0.17609	0.355458
0.5	1.21516	0.309356	0.142487	0.313615
1	1.14809	0.285789	0.130469	0.294109
4	0.0952547	0.0559064	0.0151773	0.0387523
16	0.291388	0.085451	0.0779138	0.148364
hxk2∆: Glucose -> Glyc/EthOH
Time (m)	Concentration (mM)
	ATP	GTP	CTP	UTP	ADP	AMP
0	1.91209	0.349959	0.215598	0.321864	0.307745	0.0555322
0.25	1.22716	0.304753	0.139185	0.284887	0.32169	0.120309
0.5	1.06705	0.27678	0.119292	0.252227	0.343464	0.133677
1	0.895103	0.245979	0.0951211	0.185959	0.370344	0.17708
4	1.08544	0.297991	0.160934	0.230493	0.366954	0.209557
16	1.27878	0.252026	0.237948	0.278415	0.385414	0.139737
WT: Sucrose -> Glyc/EthOH
Time (m)	Concentration (mM)
	ATP	GTP	CTP	UTP
0	1.75635	0.386543	0.231302	0.377637
0.25	1.10163	0.332045	0.143463	0.336314
0.5	0.405827	0.14381	0.0529269	0.137581
1	0.329606	0.110141	0.0299628	0.083342
WT: Raffinose -> Glyc/EthOH
Time (m)	Concentration (mM)
	ATP	GTP	CTP	UTP
0	3.55509	0.642562	0.30117	0.728066
0.25	2.67658	0.567349	0.231257	0.674731
0.5	2.15374	0.514122	0.181062	0.595272
1	2.1022	0.542072	0.161828	0.560191
pin4∆: Glucose -> Glyc/EthOH
Time (m)	Concentration (mM)
	ATP	GTP	CTP	UTP
0	1.32083	0.307142	0.220676	0.417884
0.25	0.723861	0.209411	0.129	0.284824
0.5	0.163736	0.0642338	0.0379532	0.100179
1	0.128113	0.0452382	0.0203295	0.0577417
