## Supplemental Table 4 for "Metabolic tuning enables immediate adaptation to energy stress in yeast"

### Sheet: S7_DEtesting_RNAseq
Wild Type/BY4741
Glucose vs Sucrose (+FC = higher in Glucose)				Glu2GE_16m vs Glucose (+FC = higher in GE)				Suc2GE_16m vs Sucrose (+FC = higher in GE)
Gene	logFC	FDR		Gene	logFC	FDR		Gene	logFC	FDR
ADH2	-1.66213	0.000173999		AAC1	1.38422	1.76837e-06		AAC1	1.53003	6.07064e-07
ADH5	1.2151	0.000192407		AAT1	-1.34876	5.12737e-09		AAH1	-1.12313	7.76674e-06
AI1	1.85409	0.0253474		ABM1	1.88593	6.77475e-08		ABM1	2.10392	7.60334e-09
AI2	1.73763	0.0477595		ACH1	1.47439	9.81444e-09		ACH1	1.58712	2.74927e-09
AI5_ALPHA	-1.33543	0.017244		ACS1	3.33687	9.24853e-09		ACO2	-1.24816	6.00422e-06
AI5_BETA	-2.42948	0.00126343		ADH2	1.51168	9.26275e-05		ACS1	6.16698	1.23039e-10
AIM17	1.0198	0.00457976		ADR1	2.29685	4.30012e-09		ADF1	-1.51156	6.82403e-07
ALD3	1.41711	0.00016367		ADY2	5.29414	8.59834e-10		ADH2	5.74518	1.04158e-09
APT2	-1.11625	2.39868e-08		AEP3	1.5116	1.93296e-06		ADK1	-1.00641	4.50438e-06
ARG1	1.05586	0.0137687		AFR1	1.82668	2.2654e-08		ADR1	1.25992	2.78123e-07
ARG3	1.34305	0.000724735		AGP1	1.45178	3.07285e-06		ADY2	9.23023	1.43972e-11
ARG4	1.30656	0.00236632		AGP2	1.77088	5.80483e-08		AEP3	1.31444	5.61114e-06
ARG7	1.2668	0.00268395		AGX1	1.34815	1.57873e-06		AFR1	1.98374	6.94123e-09
ARI1	1.65356	9.83966e-09		AIM17	3.41484	1.31883e-07		AGP1	1.52891	1.4017e-06
ATG29	1.02331	1.07195e-05		AIM18	1.00208	7.20967e-06		AGP2	2.45942	2.92991e-09
ATP17	-1.32973	1.13154e-08		AIM26	3.28802	6.75483e-05		AGP3	1.13511	6.4216e-07
ATP18	-2.44477	5.66273e-12		AIM39	1.48983	5.12445e-08		AGX1	1.6593	2.30951e-07
ATP19	-1.59206	2.53707e-07		AIR1	-1.82552	3.98667e-07		AIM17	4.38282	1.56934e-08
ATP20	-1.2322	7.38341e-09		ALB1	-1.81507	2.7881e-06		AIM18	1.41071	2.88561e-07
BDH2	1.77455	0.000145704		ALD3	3.89816	1.24701e-08		AIM19	1.2805	6.19747e-08
BSC1	-2.10832	1.40945e-05		ALD4	2.89569	7.19708e-08		AIM20	-1.01995	2.67471e-06
BSC3	-2.37792	0.000366544		ALD5	-1.25308	5.92524e-06		AIM23	1.16538	6.76539e-09
BUD26	-2.02944	1.54618e-05		AMA1	1.87224	2.26552e-05		AIM26	2.71921	0.000436211
BUD28	-1.02312	0.0197762		AMD2	1.19083	2.08056e-07		AIM39	1.64238	1.50838e-08
CAT8	-1.16891	0.000573696		AMS1	1.28657	7.45136e-05		AIR1	-2.11358	8.69984e-08
CIN5	1.12174	4.07458e-05		APA2	1.16001	9.74065e-08		ALB1	-1.8921	1.32455e-06
COA2	-1.05397	3.80138e-06		APJ1	4.22923	1.90257e-08		ALD3	4.86504	1.76871e-09
COS12	1.13101	0.00541705		AQR1	-1.3375	1.9856e-08		ALD4	3.15163	2.29947e-08
COX1	-1.6324	0.000383491		AQY1	1.3965	2.98724e-06		ALD5	-1.45686	1.17345e-06
COX12	-1.57603	5.66273e-12		AQY3	2.30922	7.13253e-07		ALP1	1.0476	4.35026e-05
COX17	-1.26425	9.18631e-06		ARX1	-1.11336	3.88774e-06		AMA1	2.9939	4.93723e-07
COX19	-1.37791	1.37059e-07		ATG14	1.72911	1.24701e-08		AMD2	1.08903	3.62661e-07
COX5B	1.12502	1.12451e-06		ATG16	1.02423	1.70915e-06		AME1	1.11217	1.66217e-08
COX7	-1.68993	1.01028e-09		ATG2	1.21719	1.95602e-07		AMS1	1.55888	1.56372e-05
COX8	-1.72555	1.14465e-10		ATG20	1.18845	1.9856e-08		APA2	1.43317	1.13664e-08
COX9	-1.46193	3.99271e-11		ATG29	1.21102	2.12913e-07		APC9	1.36155	1.37974e-09
CPA2	1.11229	0.0297541		ATG34	1.28423	3.44646e-07		APJ1	3.61793	3.36119e-08
CTT1	2.14146	3.30187e-07		ATG36	1.12546	2.52089e-06		AQR1	-3.60023	1.31617e-11
CYC1	-1.38014	1.01028e-09		ATG4	1.24945	1.467e-07		AQY3	2.48489	2.78123e-07
DAK2	2.45509	0.000374063		ATG41	4.00139	5.14028e-07		ARB1	-1.06108	6.1752e-08
DCS2	1.68909	3.56668e-05		ATG7	1.44877	2.27113e-08		ARG1	-1.45002	0.000871948
DED1	-1.13824	0.000524761		ATG8	1.99252	1.76215e-09		ARG4	-1.35941	0.000655777
DUR3	1.02682	3.89093e-05		ATH1	1.52774	7.14136e-06		ARG5,6	-1.02363	0.000807024
ECM13	-1.21586	2.91793e-05		ATO2	3.7937	4.13158e-08		ARG7	-1.06698	0.00349525
EDS1	-1.18373	0.0051295		BAG7	4.60831	1.49659e-07		ARO10	1.2376	0.000934612
ERI1	-1.11032	7.11887e-06		BDH2	3.19493	2.57566e-07		ARO2	-1.10574	2.69836e-07
FAT3	-1.21121	4.16851e-05		BMT5	-1.04795	8.37282e-06		ARO9	1.86312	1.72391e-05
FMP45	1.33578	0.000315362		BOP2	1.98318	1.07218e-06		ARX1	-1.48972	2.2751e-07
FMP48	2.37587	1.44301e-07		BSC3	2.38962	6.21705e-05		ASF2	1.02244	5.26101e-07
FYV4	-1.07846	5.42793e-07		BSC4	2.82213	0.000606016		ASN1	-1.64479	2.9081e-06
FYV5	-2.2705	1.03855e-06		BSC5	1.62698	5.78532e-05		AST2	1.02465	6.19747e-08
GAC1	-1.48041	0.000505858		BTN2	6.11537	3.79853e-08		ATC1	-1.51467	3.35465e-07
GAD1	1.72868	1.06282e-05		BUD31	-1.00745	7.84608e-07		ATF1	1.24244	3.85587e-07
GAL4	-2.48055	2.2845e-07		BXI1	1.24527	1.88684e-07		ATG1	1.03475	3.0856e-07
GAL7	1.67804	7.68397e-05		CAD1	1.18836	4.5511e-08		ATG14	2.15856	1.69292e-09
GAP1	1.40426	2.2845e-07		CAT2	2.65548	1.50561e-07		ATG16	1.2813	2.97503e-07
GCV1	1.16003	2.01222e-05		CAT8	4.09072	7.28296e-09		ATG19	1.22673	3.64494e-07
GPM2	1.61283	2.57818e-05		CBP4	1.10893	2.03698e-07		ATG2	1.32421	6.59805e-08
GRE2	1.04952	9.56527e-08		CDA1	1.04819	0.000674932		ATG20	1.53027	1.59977e-09
HAP4	-1.62587	2.21582e-08		CDC6	-1.84995	5.20684e-06		ATG21	1.17947	2.12721e-08
HBN1	-1.04617	0.00240454		CEM1	1.36736	1.57562e-09		ATG29	2.0836	3.1408e-09
HMRA2	-2.21732	0.0326883		CGR1	-1.40169	2.06261e-05		ATG3	1.20362	6.47844e-08
HSP12	2.64823	9.04965e-05		CIN5	2.41999	1.36591e-08		ATG34	1.90678	1.13767e-08
HSP26	1.29228	0.0284428		CIP1	1.87877	6.26878e-08		ATG36	1.75099	5.25504e-08
HSP42	1.1464	0.00319087		CIT1	1.23685	2.34244e-07		ATG4	1.5372	2.00745e-08
HUR1	-3.43193	0.000480415		CIT2	2.21155	1.19043e-08		ATG40	1.37487	9.40714e-09
HXK1	-1.09486	0.000500042		CIT3	3.29975	2.87737e-07		ATG41	3.58258	7.35222e-07
HXT1	8.18625	5.66273e-12		CLB2	-1.68182	3.35832e-07		ATG7	1.59075	7.33411e-09
HXT17	-1.14751	0.0109071		CLB6	-1.43212	3.28249e-07		ATG8	2.53973	1.93586e-10
HXT2	-2.40039	7.1752e-06		CLD1	1.70708	8.9157e-07		ATG9	1.08841	1.18101e-07
HXT3	3.73959	2.52897e-07		CLN1	-1.25502	7.99507e-08		ATH1	2.54879	8.24515e-08
HXT4	-2.2398	1.57708e-06		CMC4	2.03458	1.18031e-08		ATO2	4.13593	1.32982e-08
HXT5	1.27103	0.0108353		CMG1	1.47504	5.33106e-09		AVO2	1.23142	3.5319e-07
HXT6	-1.51731	0.00109365		CMK1	1.49481	1.19043e-08		AZF1	1.20004	1.58281e-08
HXT7	-2.77068	1.02099e-06		CMK2	1.97793	2.28948e-08		BAG7	5.46135	3.6708e-08
HXT8	-1.97202	2.01222e-05		CNS1	-1.24099	3.90983e-06		BAS1	-1.12524	1.53218e-06
INH1	-1.39111	6.2462e-09		COS111	3.07287	5.12737e-09		BAT1	-1.047	4.28793e-06
IRC15	1.56946	0.000261347		COS4	1.04013	0.0181503		BCY1	1.0691	3.76287e-08
IRC18	-1.34721	2.35915e-06		COX19	2.08876	1.41934e-09		BDH1	1.01185	1.42078e-06
ISF1	-2.79991	1.61986e-05		COX26	3.528	4.53778e-07		BDH2	4.48509	1.80901e-08
IZH3	-1.03258	2.53707e-07		CPR6	1.00085	0.000106001		BFR2	-1.45676	6.41265e-07
JEN1	-2.25047	3.12948e-05		CRC1	2.93229	7.27411e-08		BMT2	-1.27905	2.76887e-07
KNH1	-1.15605	1.68526e-05		CRF1	1.11716	1.05381e-05		BMT5	-1.31758	7.85897e-07
KSH1	-1.29427	4.0297e-09		CSM4	4.82894	2.21256e-06		BMT6	-1.64791	7.79006e-07
LEE1	-1.52774	0.000298396		CSR2	2.62238	3.01907e-07		BOP2	2.68291	8.03576e-08
MAL12	-2.42739	4.17747e-06		CSS2	1.04472	5.43627e-07		BRX1	-1.10649	1.29647e-06
MAL32	-2.63048	1.4182e-05		CST6	1.25899	1.62242e-07		BSC1	-1.6056	2.5466e-05
MAL33	-2.35193	0.000213138		CTA1	3.5076	1.19043e-08		BSC4	2.17023	0.00119355
MBR1	-1.46854	1.52086e-05		CTH1	1.5741	4.414e-07		BSC5	1.47034	0.000167465
MDM35	-1.13318	3.0681e-08		CTT1	3.78742	1.30957e-09		BTN2	5.72387	3.55616e-08
MFA1	-2.31762	2.35395e-06		CUP1-2	1.38649	7.31588e-05		BUD20	-1.19324	6.47782e-08
MFA2	-2.0836	6.28388e-10		CUR1	2.60413	2.98392e-07		BUD21	-1.07574	9.61824e-08
MIG3	2.84856	8.02983e-08		CWC2	-1.45052	1.04726e-07		BUD22	-1.23004	5.59665e-05
MMO1	-1.42867	1.61986e-05		CYB2	2.18121	8.29499e-06		BUD27	-1.33593	2.06759e-06
MPH2	-3.64175	0.000124076		CYB5	-1.2223	1.10791e-07		BXI1	1.74719	8.23999e-09
MPH3	1.13854	0.00143889		CYC7	2.9641	1.35103e-08		CAD1	1.12846	4.70757e-08
MRK1	-1.64514	0.000439083		DAK2	1.08312	0.000992175		CAR2	1.42455	4.04403e-07
MRPL39	-1.4468	3.65696e-08		DBP1	1.76071	6.63515e-07		CAT2	4.29973	3.14392e-09
MSC1	1.89313	5.99503e-06		DBP2	-1.03562	2.78311e-05		CAT8	3.7188	6.25449e-09
MTH1	-2.39166	1.63389e-08		DBP7	-1.2452	1.13073e-05		CBF5	-1.13	3.00313e-06
NAG1	1.44972	0.0456492		DCI1	1.04356	2.35826e-05		CBP4	1.05819	2.04435e-07
NOP10	-1.75098	1.55501e-06		DCS1	1.07953	2.28948e-08		CBS2	1.04453	7.266e-07
NQM1	1.35429	5.01015e-05		DCS2	2.65883	1.467e-07		CCH1	-1.18225	1.06422e-06
OAR1	-1.1725	0.000635411		DDR2	3.26751	1.43709e-09		CDA1	1.39488	5.08329e-05
OLI1	-1.20211	0.00215262		DIA1	1.09373	7.46221e-08		CDC15	1.02496	1.50549e-07
OM45	1.12512	0.000103975		DIA3	1.62399	7.70399e-06		CDC6	-2.4175	4.25476e-07
OST4	-1.95184	3.65696e-08		DIP5	2.10171	6.90526e-07		CGR1	-1.92392	9.86606e-07
PAU21	-1.24479	0.0102117		DOA4	1.04311	2.85668e-07		CIC1	-1.40901	2.89489e-07
PAU7	-1.36871	0.00228128		DOC1	1.03905	7.52509e-06		CIN5	2.72364	4.10371e-09
PFD1	-1.01881	1.83997e-05		DOT6	1.04479	1.10791e-07		CIP1	1.4242	4.26788e-07
PGM2	1.16689	0.00035883		DSC3	1.01211	1.53132e-08		CIS1	1.06285	0.00219184
PGU1	-1.70735	0.00410704		DSF1	3.97371	6.54564e-07		CIT1	1.12142	3.45891e-07
PHM6	-2.318	4.23433e-05		DUF1	1.08825	2.96457e-07		CIT2	2.9669	7.15161e-10
PHM7	1.76729	0.000399815		DUS1	-1.06218	4.04654e-06		CIT3	5.17194	6.94123e-09
PHM8	1.63762	2.00326e-05		ECI1	1.93029	8.19884e-09		CLB2	-1.73507	1.95079e-07
PHO11	-2.00378	0.000123071		ECL1	3.00925	2.5005e-08		CLD1	1.74103	6.4216e-07
PHO12	-1.42503	0.00599441		ECM1	-1.04393	5.79055e-06		CMC4	2.37275	1.76871e-09
PHO5	-2.34114	0.000106937		ECM10	1.00902	3.09623e-08		CMG1	1.66889	1.19798e-09
PHO84	-1.32906	0.0355891		ECM12	1.27517	0.000422136		CMK1	1.41978	1.01719e-08
PHO89	-4.69922	1.22337e-05		ECM13	2.14418	3.1465e-08		CMK2	2.0537	1.05784e-08
PMP1	-2.25959	7.66423e-08		ECM18	1.03455	1.38739e-06		CMS1	-1.07746	2.94807e-07
PMP2	-1.35316	8.81985e-10		ECM33	-1.09026	3.86143e-07		CNS1	-1.54503	4.14994e-07
PMP3	-1.37241	7.63231e-11		ECM4	1.14921	2.50649e-06		COQ3	1.08686	1.18031e-07
PNS1	1.85388	9.3056e-07		ECM8	1.36241	0.000260157		COS111	2.37414	1.80849e-08
PRM7	-2.15199	9.73764e-07		EDC2	1.80657	2.27113e-08		COS4	1.12694	0.0161362
PUF3	-1.17701	0.000174342		EDS1	2.06084	1.81716e-05		COS5	1.0507	2.13557e-07
QCR10	-1.82062	1.29344e-08		EEB1	1.46789	0.00128483		COS7	1.32768	3.02045e-06
QCR8	-1.23336	7.38341e-09		EGO4	4.31012	9.79527e-09		COS8	1.00053	2.84597e-05
QCR9	-1.68741	1.35626e-08		EMG1	-1.12775	1.70795e-07		COX19	1.38861	1.39303e-08
QDR3	1.08121	7.58205e-06		EMI2	2.36949	2.59006e-08		COX20	1.22851	6.09458e-09
RDT1	-7.69433	1.64936e-11		EMP46	1.28589	1.01428e-07		COX26	4.56392	2.95939e-08
REG2	-1.63543	8.51566e-05		ENA1	1.28477	0.000118639		COX5B	1.39925	2.66324e-08
RGM1	-1.91496	2.35355e-08		ENO1	1.94009	1.49659e-07		CPD1	1.18589	1.04763e-08
RGS2	-1.15434	7.43282e-06		ENV7	1.32281	2.44304e-07		CRC1	4.17938	3.06486e-09
RPC10	-1.40362	2.86058e-06		ERO1	1.34831	7.73031e-07		CRD1	1.00011	2.91822e-08
RPL41A	-8.16374	2.21582e-08		ERR1	1.78972	6.0111e-06		CRF1	2.27037	2.77888e-08
RPL41B	-8.32076	6.78202e-07		ERR3	2.1528	5.20525e-05		CSI1	1.00132	1.68685e-06
RPP1A	-1.23404	1.86422e-09		ESBP6	1.24281	2.30666e-05		CSM4	7.69856	1.71969e-09
RPS29A	-2.09812	6.22686e-08		EXG1	-1.58898	2.0158e-07		CSR2	3.72924	1.43123e-08
RPS29B	-1.03843	6.64548e-07		FAA1	1.15192	6.31518e-08		CSS2	1.09307	2.85115e-07
RPS30A	-1.06115	9.53077e-07		FAA2	3.03729	5.4413e-10		CST6	1.62511	1.32087e-08
RRG8	-1.23252	1.13664e-05		FAA3	-1.21166	1.91352e-08		CTA1	5.44932	4.24541e-10
RTC2	1.52634	2.91793e-05		FAR1	-1.60141	2.26572e-05		CTH1	1.34163	1.16209e-06
RTC3	1.60386	1.92593e-05		FAT3	1.44153	1.73311e-06		CTT1	4.486	2.65763e-10
RTC6	-1.26191	6.22686e-08		FBP26	1.63014	1.44469e-08		CUP1-2	1.14531	0.000312953
SBH2	-1.12658	2.35884e-08		FDH1	1.45144	0.00400144		CUR1	2.70715	1.56103e-07
SCEI	-2.47255	0.0155215		FES1	3.12728	6.8676e-07		CWC2	-1.56017	4.61206e-08
SDP1	1.35737	5.67869e-05		FMP16	3.51537	5.13265e-08		CYB2	3.82313	8.16979e-08
SEO1	-1.33316	2.41637e-05		FMP33	1.72572	4.14688e-07		CYB5	-1.38109	2.79943e-08
SGA1	1.39282	0.000116486		FMP40	1.29335	1.33146e-06		CYC7	4.14494	1.0327e-09
SHC1	1.24612	1.46916e-05		FMP45	3.83964	1.33489e-08		DAK2	1.57658	0.00908829
SME1	-1.11192	8.00463e-07		FMP48	2.41116	2.38838e-08		DAL2	1.0024	7.11786e-07
SMX2	-1.03207	6.75663e-07		FMS1	1.02178	8.00606e-07		DAN4	1.17048	8.02023e-07
SMX3	-1.12032	1.464e-07		FOX2	3.54157	9.87358e-10		DAT1	-1.30371	8.8616e-08
SNA2	-1.83563	2.13153e-05		FRE5	1.07084	0.00129773		DBP1	1.72315	4.93723e-07
SNO1	2.38232	3.42468e-06		FRT2	2.00545	4.09176e-08		DBP10	-1.31112	3.42012e-05
SNU13	-1.03902	2.96572e-06		FTR1	-1.19161	1.64394e-06		DBP2	-1.5453	6.01579e-07
SNZ1	1.31777	5.56075e-07		FUN19	1.68903	2.88849e-07		DBP3	-1.2799	4.587e-07
SOL4	2.29249	8.00463e-07		FYV10	1.64851	2.08164e-08		DBP7	-1.62161	8.17903e-07
SOM1	-1.64536	4.47531e-07		GAC1	6.39573	9.87358e-10		DBP8	-1.4831	3.20166e-07
SPI1	1.29166	0.00293019		GAD1	1.94031	7.4168e-07		DBR1	1.2094	1.0327e-09
SPL2	-1.4349	0.0206722		GAL2	2.09303	7.87578e-06		DCI1	2.52091	1.13664e-08
SPO24	-1.20668	1.4182e-05		GAL4	2.80411	2.23121e-08		DCS1	1.60306	5.70427e-10
SPS100	1.0362	0.000938316		GAL7	1.77119	1.47815e-06		DCS2	4.09779	4.96531e-09
SRO9	-2.05296	0.000863455		GAT2	1.17896	2.08164e-08		DDL1	1.06524	1.81953e-08
STP4	-1.06985	3.31273e-05		GCY1	1.36516	2.0158e-07		DDR2	4.15218	1.60857e-10
SUL1	-1.72574	0.000790606		GDB1	2.5461	7.95109e-07		DER1	1.03289	1.96719e-07
SUR1	-1.01735	6.22686e-08		GDH2	1.2577	3.92341e-08		DGR2	1.15461	8.17396e-08
SYM1	1.04767	4.00917e-06		GDH3	1.17634	7.1251e-07		DHR2	-1.24918	2.04066e-06
TAR1	1.71069	0.0145261		GGA1	1.6064	2.5661e-08		DIA3	1.78365	4.39384e-06
TDA6	1.00679	0.000226036		GID8	1.60761	8.59834e-10		DIA4	1.14668	1.80743e-08
TDH1	1.33002	0.00546118		GIP2	3.52629	1.98693e-07		DIM1	-1.03	1.71813e-06
TFS1	1.20979	6.72669e-05		GIS1	2.00576	1.30957e-09		DIP2	-1.08116	6.98197e-07
TKL2	1.0877	0.031395		GLC3	4.52255	4.27494e-10		DIP5	3.05901	2.53663e-08
TMA10	-1.72672	5.09628e-05		GLG1	2.63859	2.19983e-09		DMC1	2.53037	1.80581e-07
TOM5	-1.84818	3.43391e-10		GLK1	2.11431	2.5005e-08		DNL4	1.01437	3.12986e-07
TOM7	-1.74043	8.37244e-09		GND2	2.23574	5.93105e-07		DOA4	1.28616	3.49761e-08
TOS6	-1.44832	4.29236e-08		GPA2	1.40058	3.55874e-08		DRS1	-1.08207	1.68685e-06
TPO2	1.66882	3.07871e-06		GPD1	1.398	7.28296e-09		DSC3	1.4149	5.96564e-10
TSL1	1.16897	0.00128905		GPG1	1.11248	6.43183e-05		DSE3	1.02097	2.64461e-09
UIP4	1.10822	7.01767e-05		GPH1	3.69298	1.20843e-07		DSE4	-1.07943	3.19332e-08
VID24	-1.12446	0.00033007		GPI12	1.18426	7.87018e-08		DSF1	5.10527	4.55539e-08
VMA21	-1.18687	1.96016e-06		GPM2	2.29052	1.98693e-07		DUF1	1.30007	4.58307e-08
VPS63	-1.03145	4.72739e-06		GPX1	2.29739	2.38838e-08		DUS1	-1.45555	2.02875e-07
VPS69	-3.62089	2.35915e-06		GRC3	-1.03481	8.39442e-08		DUS3	-1.05586	4.48758e-07
WSC4	2.13935	1.99262e-07		GRE1	1.02546	0.000202459		EBP2	-1.17602	8.26661e-05
XBP1	1.64088	0.000174342		GRE3	1.29188	1.90054e-05		ECI1	3.16602	1.23039e-10
YGP1	2.1389	2.53707e-07		GSM1	1.46021	2.0942e-07		ECL1	2.43146	7.71149e-08
YPS3	-1.3297	5.9162e-07		GSY1	4.62018	1.72146e-09		ECM1	-1.31622	5.29625e-07
YRF1-2	2.75344	0.00672933		GSY2	2.73593	2.66768e-08		ECM12	1.06875	0.0019093
YRO2	2.73319	6.80546e-07		GTO3	1.80469	3.66735e-06		ECM13	1.2706	1.19169e-06
				GUD1	1.23553	6.63515e-07		ECM21	1.19177	1.05572e-07
				GUT1	1.4727	2.18609e-06		ECM33	-1.11827	2.0537e-07
				GUT2	1.56731	2.5883e-06		ECM8	2.86389	1.15852e-06
				GYP1	1.09403	6.30218e-08		EDC1	1.21652	5.87796e-08
				GYP7	1.32467	1.38682e-07		EDC2	2.13743	3.8721e-09
				HAA1	1.249	1.03756e-07		EDS1	2.83738	4.93723e-07
				HAL1	1.50684	2.19427e-07		EEB1	1.57261	0.000706078
				HAL5	1.12409	1.35046e-08		EFG1	-1.1232	4.62351e-05
				HAP4	3.57164	2.94458e-11		EFM2	-1.09818	2.50731e-07
				HAS1	-1.23084	7.19624e-07		EFM4	-1.02719	5.28182e-07
				HBN1	1.44181	6.27331e-05		EFM6	-1.46	5.72478e-06
				HBT1	1.62546	4.30546e-06		EGH1	1.01401	2.12721e-08
				HCM1	-1.26481	2.2339e-05		EGO4	4.67519	2.86881e-09
				HEF3	1.10667	3.28249e-07		EIS1	1.58767	9.93576e-09
				HEL1	1.20632	5.63589e-08		EMG1	-1.3693	2.18314e-08
				HFD1	1.22915	3.48763e-07		EMI2	2.59018	8.23999e-09
				HIS1	-1.13337	4.14826e-05		EMP46	1.62553	1.28788e-08
				HLR1	-2.40343	1.2806e-10		ENA1	2.48798	3.27421e-07
				HMRA2	2.01442	0.0291966		ENA2	-1.06951	2.77749e-07
				HMS1	2.4061	2.47134e-05		ENO1	1.86949	1.30602e-07
				HMT1	-1.32545	1.14339e-05		ENP1	-1.3633	7.11786e-07
				HO	-1.21994	1.77224e-07		ENV7	1.59636	3.76287e-08
				HRK1	1.66388	6.77475e-08		ERG11	-1.08069	3.34675e-08
				HSP104	3.3031	3.48763e-07		ERG25	-1.02744	1.30602e-07
				HSP12	2.01841	0.000166014		ERG5	-1.16916	5.43141e-08
				HSP26	3.55596	1.25916e-05		ERR1	2.80407	1.58211e-07
				HSP30	7.15739	4.20734e-09		ERR3	3.25916	6.74025e-07
				HSP32	2.26154	6.54186e-06		ESBP6	1.69517	1.11327e-06
				HSP33	1.0521	0.0136388		EXG1	-1.68797	8.03576e-08
				HSP42	4.58887	3.04509e-08		FAA1	1.7384	1.37974e-09
				HSP78	3.49964	1.5993e-06		FAA2	3.66492	7.91987e-11
				HSP82	2.89646	6.64836e-07		FAA3	-1.24396	9.38972e-09
				HUL4	2.08806	1.91352e-08		FAF1	-1.24587	1.54133e-06
				HXK1	3.18202	3.04509e-08		FAL1	-1.18259	9.29815e-07
				HXT1	1.0341	6.86975e-06		FAR1	-1.90908	4.00289e-06
				HXT10	1.85943	4.32866e-05		FAR7	1.09059	5.29475e-07
				HXT11	1.07617	0.00267839		FAT3	1.75989	1.62482e-07
				HXT13	1.8192	0.00886541		FBP1	1.68387	0.000285583
				HXT2	2.97633	2.85817e-07		FBP26	1.89946	2.64461e-09
				HXT3	1.85856	1.23945e-05		FCF2	-1.31041	4.77053e-06
				HXT4	4.63605	1.93665e-09		FCY2	-1.05557	3.60021e-07
				HXT5	3.82208	4.50847e-07		FDH1	3.01024	1.57071e-05
				HXT6	6.89347	7.28296e-09		FDH2	2.30344	0.000232162
				HXT7	4.04834	1.71323e-08		FES1	2.60659	1.93196e-06
				HXT8	1.48925	5.38328e-05		FET3	-1.16689	1.02366e-05
				ICL1	1.90375	4.89174e-08		FHN1	1.22147	7.75273e-06
				ICS3	1.34747	0.00210611		FIT1	1.48527	3.64515e-07
				ICY1	2.21743	9.91019e-10		FMP16	5.28294	2.24259e-09
				IDP3	3.07686	1.93665e-09		FMP23	1.36118	2.27187e-06
				IGD1	4.21715	1.57562e-09		FMP33	2.51614	2.21009e-08
				IKS1	1.13834	7.24075e-06		FMP40	1.59427	1.68792e-07
				ILV5	-1.73048	1.00291e-06		FMP45	4.32362	4.28692e-09
				IMA1	1.3925	7.1296e-07		FMP46	1.24048	1.022e-07
				IMA4	1.86912	1.76756e-06		FMP48	4.01223	5.15808e-10
				IML2	2.14571	3.68598e-09		FMP49	1.06841	0.0100796
				INA1	-1.45562	1.11702e-06		FMT1	1.12292	4.92509e-06
				IRA2	2.03949	5.38372e-06		FOX2	5.57862	3.55646e-11
				IRC10	1.05845	0.000163726		FRA1	1.01297	4.09062e-08
				IRC15	1.5681	2.58339e-05		FRE3	1.0975	8.14832e-06
				IRC4	1.31802	1.27813e-06		FRE5	1.05574	0.000824547
				IRC9	1.77569	1.93075e-09		FRT2	2.7731	2.64461e-09
				ISF1	7.32175	1.72146e-09		FSF1	-1.03782	2.23484e-07
				ISU1	1.45223	1.07893e-07		FTR1	-1.44099	2.27623e-07
				IVY1	1.02941	5.63589e-08		FUN19	1.52269	4.54212e-07
				JEN1	4.97338	1.18031e-08		FUN30	-1.09137	1.54418e-07
				JID1	1.91742	4.29681e-07		FUR4	-1.18866	5.67651e-08
				JIP4	1.37317	2.38838e-08		FYV10	2.07939	2.29988e-09
				JJJ3	-1.666	7.84608e-07		FYV7	-1.33692	2.2255e-06
				JSN1	1.24349	1.1871e-07		GAC1	5.87202	5.49877e-10
				KAR2	1.01449	1.23609e-05		GAD1	3.08393	1.50164e-08
				KIN82	3.08957	1.64261e-08		GAL1	1.23966	7.7414e-07
				KKQ8	1.28845	3.1465e-08		GAL2	2.29861	5.34929e-06
				KNS1	1.12705	2.71224e-06		GAL3	1.26707	1.04051e-06
				KTI11	-1.08565	0.000182264		GAL4	1.62155	4.93723e-07
				LAG2	1.23141	1.24131e-08		GAL7	2.71026	1.45972e-07
				LEE1	2.56139	6.52165e-07		GAR1	-1.11925	2.33289e-06
				LEU5	1.49423	4.03672e-08		GAT2	1.32093	5.18629e-09
				LSB6	1.02844	4.05437e-07		GCY1	1.41433	1.13942e-07
				LST8	2.16813	5.23975e-05		GDB1	3.02115	1.49967e-07
				MAK16	-1.27948	4.44936e-06		GDH2	2.86609	6.60729e-11
				MAK21	-1.13546	2.96518e-06		GDH3	1.15496	5.45453e-07
				MAL11	3.15091	1.53132e-08		GFD2	-1.56443	8.02705e-08
				MAL12	2.82231	2.0158e-07		GGA1	2.10199	1.97301e-09
				MAL13	1.32665	5.13027e-06		GGC1	-1.18707	0.000554528
				MAL31	3.28446	4.91006e-08		GID8	1.63839	3.78384e-10
				MAL32	3.49452	2.25766e-07		GIP1	1.52111	2.93442e-07
				MAL33	2.89331	9.70132e-06		GIP2	5.0061	1.21472e-08
				MAM1	1.36775	3.54038e-05		GIS1	2.04632	5.14997e-10
				MAN2	2.69477	1.05835e-05		GIT1	1.22038	7.41276e-06
				MBF1	1.32997	7.56549e-08		GLC3	5	1.23039e-10
				MBR1	2.63712	2.45857e-08		GLG1	2.92154	5.93362e-10
				MCM10	1.03016	4.96619e-06		GLK1	2.98242	1.09679e-09
				MCP1	1.0382	2.47997e-06		GLO4	1.11878	4.31174e-07
				MCR1	1.14481	1.11038e-06		GLY1	-1.16702	3.924e-07
				MDG1	1.01827	2.85747e-07		GND2	2.57181	1.78036e-07
				MDJ1	2.14386	4.90269e-07		GOR1	1.3638	2.51639e-07
				MDJ2	1.00555	2.17556e-05		GPA2	1.43741	1.82113e-08
				MEK1	3.04217	6.27331e-05		GPD1	1.84651	4.60833e-10
				MFM1	1.37717	7.87018e-08		GPG1	1.7302	1.35811e-06
				MGA1	5.92607	1.65098e-09		GPH1	4.1375	3.55616e-08
				MGL2	1.09901	1.56772e-08		GPI12	1.47755	8.23999e-09
				MHO1	1.85823	9.3271e-09		GPM2	3.04162	2.00646e-08
				MHP1	2.06255	1.79571e-05		GPT2	1.91508	1.29933e-07
				MIG1	1.15634	6.86975e-06		GPX1	2.78899	4.10371e-09
				MIG2	1.28586	0.000171732		GRC3	-1.24172	1.22117e-08
				MIG3	1.30234	5.08973e-06		GRE1	1.66429	3.2361e-06
				MIT1	-1.05039	1.08659e-08		GRE3	1.85467	6.10242e-07
				MKC7	-1.13713	1.83263e-07		GSM1	1.44346	1.62482e-07
				MMO1	1.71905	5.64645e-07		GSP2	1.03373	1.12092e-06
				MMT2	1.09155	5.85704e-07		GSY1	4.55495	1.0327e-09
				MNN1	-1.11081	7.38412e-07		GSY2	3.3456	3.92867e-09
				MNN11	-1.14449	8.97736e-08		GTO3	1.6458	3.67447e-05
				MOH1	1.30308	4.71437e-05		GUD1	1.17411	9.2293e-07
				MPC3	5.43421	2.28861e-10		GUT1	1.96068	1.41092e-07
				MPM1	1.0858	9.49132e-07		GUT2	2.27148	8.62009e-08
				MRK1	4.82561	2.28948e-08		GYP1	1.29036	1.05719e-08
				MRP20	1.02739	1.18031e-08		GYP7	1.28667	1.19716e-07
				MRS4	1.31223	6.65414e-06		HAA1	1.29827	4.90759e-08
				MSB2	-1.17398	4.72426e-07		HAL1	1.92737	1.85808e-08
				MSC1	3.02958	3.04509e-08		HAP4	1.66384	3.59609e-09
				MSC3	1.16059	7.27624e-07		HAS1	-1.45763	1.21131e-07
				MSH4	1.23729	5.54742e-07		HBT1	1.95025	6.95939e-07
				MSN4	1.27662	1.467e-07		HEF3	1.01623	6.45432e-07
				MTH1	4.4853	8.90143e-11		HEL1	1.32906	1.76618e-08
				MTL1	2.05797	2.68709e-08		HER1	1.06001	3.581e-07
				MUD1	1.28741	1.28733e-08		HFD1	1.7337	1.43898e-08
				NCA2	1.14841	1.08571e-07		HGH1	-1.19028	7.30049e-08
				NCE103	2.86956	4.39161e-08		HIS1	-1.51113	2.62595e-06
				NDE2	2.06991	5.21457e-06		HIS3	-1.20861	6.87959e-06
				NDI1	1.89199	3.36276e-07		HIS7	-1.17491	6.13587e-07
				NDJ1	1.17684	8.86876e-05		HLR1	-1.40685	3.91871e-09
				NEW1	-1.21193	4.04654e-06		HMS1	1.22143	0.00536184
				NGL3	2.42568	4.87501e-09		HMT1	-1.97882	2.69744e-07
				NHP2	-1.1975	8.18127e-07		HOM3	-1.53132	1.74779e-05
				NIP1	-1.02196	2.53732e-05		HOP1	1.01557	4.04145e-05
				NIP7	-1.19631	5.75733e-07		HOR7	1.8393	4.22192e-09
				NIT1	1.05192	7.21796e-06		HPA2	1.15412	9.94384e-05
				NNK1	1.73652	4.09545e-08		HRD1	1.10108	4.16004e-08
				NNR1	1.19477	3.15654e-07		HRK1	1.33878	2.51362e-07
				NNR2	1.60803	3.30096e-09		HSP104	3.73232	9.74985e-08
				NOG1	-1.39277	3.51955e-05		HSP12	4.4362	2.85115e-07
				NOG2	-1.24499	4.0525e-05		HSP26	4.3474	2.25507e-06
				NOP1	-1.48358	7.2793e-07		HSP30	5.99132	8.00458e-09
				NOP4	-1.1459	2.8748e-05		HSP32	2.85736	7.5323e-07
				NOP58	-1.16131	2.5471e-05		HSP33	2.75521	4.10711e-05
				NQM1	2.27786	9.03344e-08		HSP42	5.43584	6.81243e-09
				NRG1	1.25018	6.73927e-05		HSP78	3.8373	5.49772e-07
				NRM1	-1.15192	3.89686e-08		HSP82	3.07764	2.8017e-07
				NRP1	-1.33135	7.48804e-07		HSV2	1.07598	2.91822e-08
				NSA2	-1.19916	2.28099e-05		HUL4	2.58531	2.63675e-09
				NSR1	-1.43918	5.57642e-06		HVG1	1.20017	3.47107e-07
				NTH1	1.32715	8.90914e-08		HXK1	2.70759	6.19747e-08
				NTH2	1.57476	5.53052e-07		HXT10	1.73251	0.000169594
				NVJ1	1.23495	1.19771e-07		HXT11	1.6081	0.00010685
				OM14	1.20333	2.08928e-07		HXT12	3.23162	0.000262785
				OM45	1.98752	2.06345e-07		HXT13	2.72072	0.0024196
				OPI10	2.82422	3.9782e-08		HXT15	3.7978	6.08097e-06
				OPT2	1.34093	4.28627e-06		HXT5	3.36154	1.42078e-06
				ORM2	1.71269	3.68598e-09		HXT6	6.10463	7.08898e-09
				OSH2	1.1584	4.53778e-07		HXT7	1.4639	3.20603e-05
				OXR1	1.15001	1.28733e-08		HXT9	1.52663	0.000346949
				OYE3	2.69248	1.81844e-06		HYM1	1.29392	1.71123e-07
				PAI3	1.52335	2.03057e-06		IBD2	-1.15098	1.80849e-08
				PAU15	1.84849	0.0381554		ICL1	3.21263	5.49877e-10
				PAU2	1.79956	0.000584916		ICL2	1.30877	8.67251e-06
				PAU21	1.23373	0.00365179		ICS3	1.30563	0.00199433
				PAU23	1.53994	9.6847e-08		ICY1	2.62965	1.60857e-10
				PAU3	1.65829	0.00100169		IDP2	1.25928	3.57322e-07
				PCD1	1.52885	1.29467e-07		IDP3	4.19607	1.60857e-10
				PCH2	1.62654	0.000102622		IFH1	-1.48923	0.000269326
				PCL1	-1.97009	6.49882e-08		IGD1	4.63767	4.72617e-10
				PCL6	1.0419	5.63589e-08		IKS1	1.33107	1.51515e-06
				PCL8	1.32937	1.03104e-07		ILV1	-1.25931	1.23869e-07
				PDC6	1.20115	4.19131e-05		ILV5	-1.83204	4.06653e-07
				PDH1	1.56518	1.49606e-05		IMA1	1.29851	9.85822e-07
				PDR15	1.61779	0.00051714		IMA2	1.04377	3.21567e-06
				PEP12	1.04412	8.46327e-08		IMA4	2.53866	1.02626e-07
				PET494	1.57185	3.25906e-08		IME2	1.68165	1.12635e-06
				PEX18	3.32221	1.30957e-09		IME4	1.23222	0.0190143
				PEX27	1.21455	1.05098e-07		IML2	1.90759	5.2227e-09
				PEX29	1.24862	1.05098e-07		IMP3	-1.04089	4.66557e-07
				PEX5	1.0492	1.99672e-07		IMP4	-1.12485	6.67121e-06
				PFK26	1.33602	4.28948e-06		INA1	-1.92131	7.90527e-08
				PGM2	3.72227	1.19043e-08		INM1	-1.01712	3.55616e-08
				PHD1	1.93822	2.28892e-07		IPI1	-1.42256	8.27616e-07
				PHM6	-1.58521	0.00112997		IPI3	-1.28105	3.53263e-07
				PHM7	5.00632	1.75796e-08		IPT1	1.09428	7.38096e-08
				PHM8	1.71749	1.85715e-06		IRA2	1.67896	2.18203e-05
				PHO3	-1.2078	1.53539e-07		IRC10	1.62054	3.53196e-06
				PHO84	-1.38547	0.0165747		IRC15	2.84452	2.69744e-07
				PHO89	2.01225	0.00152548		IRC4	2.19525	2.11187e-08
				PHR1	2.11983	2.22858e-08		IRC9	2.0569	5.02001e-10
				PIB1	1.05174	4.57144e-07		ISF1	6.2274	1.39931e-09
				PIC2	2.64937	1.13494e-07		ISU1	1.50426	5.38305e-08
				PIG2	2.02998	3.76563e-08		IVY1	1.09964	2.12721e-08
				PIN3	2.23743	1.86834e-06		IZH1	-1.39306	7.41189e-07
				PKP1	1.15012	9.24853e-09		JEN1	7.16532	4.72617e-10
				PKP2	1.03218	3.0764e-05		JID1	1.98376	2.2761e-07
				PMC1	1.05448	3.85429e-07		JIP4	1.34883	1.80849e-08
				PMP1	-1.18077	5.81679e-06		JJJ3	-1.71929	3.70894e-07
				PNC1	1.59657	1.3293e-07		JSN1	1.30185	5.43141e-08
				PNS1	1.27223	4.17841e-06		KAP123	-1.15781	2.95463e-06
				POG1	1.16652	1.07563e-08		KAR2	1.00217	1.06913e-05
				POP8	-1.12897	3.64013e-06		KIN82	3.12951	9.50732e-09
				POT1	5.96654	1.08424e-09		KKQ8	1.34256	1.54455e-08
				POX1	5.53026	9.95449e-09		KNS1	1.17738	1.31822e-06
				PPR1	-1.09604	4.27343e-07		KRE33	-1.34747	1.50193e-06
				PRB1	1.61932	1.95602e-07		KRS1	-1.07385	2.97503e-07
				PRM15	1.1734	1.24701e-08		LAG2	1.26069	6.44056e-09
				PRM8	1.07074	1.44262e-06		LAM4	1.03031	5.35274e-08
				PRR2	3.76165	2.08928e-07		LCP5	-1.31815	3.68272e-07
				PRX1	1.16611	2.7016e-06		LDB17	1.23222	1.76039e-07
				PSK1	1.07486	8.93257e-08		LEE1	2.40251	3.81621e-07
				PTH1	1.07928	2.05578e-06		LEU5	1.89197	4.22192e-09
				PTK2	1.14774	7.61695e-07		LEU9	-1.08776	2.16088e-07
				PTR2	1.53095	3.61876e-05		LMO1	1.0615	1.62009e-08
				PUF2	1.62259	4.86336e-07		LPX1	1.34965	2.37197e-08
				PUS1	-1.02352	3.03819e-05		LSB6	1.15175	1.15846e-07
				PUS7	-1.0675	2.45596e-06		LSG1	-1.09108	2.76124e-07
				PUT1	2.30254	1.1238e-05		LSP1	1.62759	2.26367e-09
				PUT4	2.62099	4.05965e-07		LST8	1.92818	0.000122056
				PXA1	2.70425	5.14352e-08		LYS4	-1.06625	2.52785e-07
				PXA2	2.42316	2.70282e-08		MAG1	1.01418	4.40152e-08
				PYC1	1.35827	1.19043e-08		MAK16	-1.66229	3.41805e-07
				PYK2	2.57537	1.2806e-10		MAK21	-1.39739	3.44358e-07
				PZF1	-1.48384	2.31322e-07		MAK5	-1.01066	3.56874e-06
				RAD34	1.44186	3.92341e-08		MAL11	2.92674	1.56934e-08
				RAD4	1.13599	8.90914e-08		MAL12	2.11635	4.04403e-07
				RAX2	-1.14238	1.18031e-08		MAL13	1.66816	5.90607e-07
				RCN2	1.65358	3.83548e-08		MAL31	3.18128	3.68471e-08
				RCR2	1.49158	9.6847e-08		MAL32	2.49371	8.02977e-07
				REC107	1.04369	1.7846e-08		MAL33	1.99642	0.00010711
				REC114	2.35194	2.58285e-06		MAM1	1.22472	0.000342131
				REG2	3.16593	5.63108e-08		MAN2	4.2169	9.1254e-08
				REI1	-1.0192	2.5447e-05		MBB1	1.62649	1.11188e-07
				REX4	-1.30394	9.5235e-07		MBF1	1.33579	4.61543e-08
				RFU1	-1.24777	8.41146e-06		MBR1	2.14286	6.19747e-08
				RFX1	1.48803	9.87295e-08		MCH2	1.01431	0.000760154
				RGI1	5.92552	1.30957e-09		MCP1	1.11854	1.00407e-06
				RGI2	8.54283	3.58477e-09		MCR1	1.4953	8.07724e-08
				RGM1	1.11748	7.43087e-07		MDG1	1.31504	2.24009e-08
				RIE1	2.75047	8.03191e-07		MDJ1	1.87336	9.82486e-07
				RIM11	1.18508	1.36625e-06		MDM31	1.06207	1.73087e-07
				RIM13	1.03022	8.06524e-07		MEK1	3.0746	0.000148714
				RIM8	1.34606	1.12765e-07		MET14	-1.21933	9.30696e-07
				RIX7	-1.16557	6.83936e-06		MET5	-1.37034	9.89336e-08
				RLP24	-1.11094	2.61757e-06		MET6	-1.0915	6.56692e-05
				RMD5	2.08669	1.41934e-09		MFB1	1.04009	2.06131e-08
				RMR1	1.31371	1.83263e-07		MFG1	1.00068	1.25859e-07
				RNR1	-1.19355	7.32351e-08		MFM1	1.68376	1.12057e-08
				RNY1	1.25749	1.49363e-06		MGA1	5.60702	1.12756e-09
				ROM1	1.73779	1.43364e-07		MGL2	1.46125	1.00188e-09
				RPA12	-1.63506	2.64661e-07		MHO1	2.46877	5.49877e-10
				RPA34	-1.41806	2.8755e-06		MHP1	1.73195	6.2601e-05
				RPA43	-1.02991	8.97121e-06		MIG2	-1.97697	5.64287e-06
				RPA49	-1.29354	1.54838e-06		MIG3	1.21464	3.91102e-05
				RPC10	-1.28301	1.79108e-06		MIX14	1.38843	2.95939e-08
				RPC19	-1.46835	2.03672e-06		MKC7	-1.13938	1.18031e-07
				RPF2	-1.1444	1.07421e-05		MLH3	1.2974	2.67924e-08
				RPL14A	-1.03725	1.22757e-07		MLS1	1.69003	3.52542e-07
				RPL14B	-1.12521	2.5005e-08		MMO1	1.55553	5.00841e-07
				RPL17B	-1.04603	4.65466e-07		MMT2	1.05994	5.19103e-07
				RPL22B	-1.1693	2.09688e-06		MNN11	-1.04024	1.32582e-07
				RPL23A	-1.01931	2.05729e-07		MOH1	1.07964	0.00043183
				RPL26B	-1.01215	1.04347e-06		MPC3	5.49012	1.23039e-10
				RPM2	1.74957	5.83176e-07		MPC54	1.35384	8.06488e-07
				RPN4	1.86856	5.16526e-07		MPD1	1.0317	4.75103e-07
				RPO26	-1.11164	7.11913e-07		MPM1	1.25642	2.0537e-07
				RPS10A	-1.06553	1.22726e-07		MRH1	-1.10533	3.34393e-07
				RPS11A	-1.01948	1.71657e-07		MRK1	4.67681	1.39303e-08
				RPS17B	-1.15928	1.38016e-07		MRL1	1.0438	8.01524e-07
				RPS18A	-1.08862	3.80734e-07		MRP8	1.2378	1.39931e-09
				RPS19A	-1.06553	1.48147e-07		MRT4	-1.28888	6.8469e-07
				RPS22A	-1.02807	3.33373e-07		MRX9	1.22734	9.76958e-09
				RPS25B	-1.02623	1.07838e-06		MSB2	-1.04642	8.01524e-07
				RPS27A	-1.11152	7.48374e-08		MSC1	4.59049	1.08328e-09
				RPS28B	-2.08261	1.92867e-10		MSC3	1.21902	3.28907e-07
				RPS8B	-1.07256	8.90914e-08		MSH4	1.28241	4.51451e-07
				RPS9A	-1.01948	7.53073e-07		MSP1	1.00656	4.28692e-09
				RRG8	2.39472	3.63934e-09		MSS1	1.01833	1.43145e-07
				RRI1	1.4817	2.68709e-08		MST27	1.08816	0.0036342
				RRI2	1.30359	1.83263e-07		MTH1	1.62516	6.04686e-08
				RRN11	-1.42267	2.63158e-06		MTL1	2.03936	1.88393e-08
				RRN7	-1.21522	1.18031e-08		MTR3	-1.12623	3.34393e-07
				RRP12	-1.19262	1.5123e-05		MTR4	-1.09197	1.80655e-06
				RRP9	-1.14713	9.57258e-07		MUD1	1.5266	1.93983e-09
				RRS1	-1.37725	2.77626e-06		MUP1	-1.07465	2.59812e-07
				RRT1	1.02562	0.00340628		NAF1	-1.3857	1.64428e-08
				RRT13	1.32894	9.081e-07		NAG1	2.09721	0.00268604
				RRT6	1.8793	2.5005e-08		NAS2	1.07842	9.6009e-08
				RRT8	1.48215	3.94245e-07		NBL1	1.09847	7.47128e-07
				RSA4	-1.21511	1.13358e-05		NCA2	1.45334	1.05719e-08
				RSB1	3.21071	1.10581e-06		NCE102	1.52886	9.6009e-08
				RTC2	2.04022	2.0158e-07		NCE103	2.45657	9.05247e-08
				RTC3	3.39347	9.79527e-09		NDE2	3.04772	2.81245e-07
				RTK1	1.25175	7.30288e-09		NDI1	2.02915	1.30638e-07
				RTN2	2.34036	1.53539e-07		NDJ1	1.43163	1.32204e-05
				RTS3	3.26221	1.79357e-07		NEW1	-1.59465	2.70784e-07
				SAF1	1.53665	2.86843e-07		NGL3	1.00582	8.2433e-06
				SDC25	1.10251	1.66577e-06		NGR1	1.25877	1.80901e-08
				SDD1	2.0657	2.32192e-06		NHP2	-1.40709	1.47336e-07
				SDH1	1.549	2.52665e-07		NIP1	-1.25778	3.05055e-06
				SDH4	1.05753	1.57292e-06		NIP7	-1.47911	6.47844e-08
				SDH6	1.0418	1.17586e-06		NIT1	1.27065	1.33507e-06
				SDP1	1.34653	3.90729e-06		NKP2	1.18835	6.69575e-06
				SDS24	2.56376	1.59317e-08		NMD3	-1.03007	4.20581e-07
				SFG1	-1.96268	8.8315e-07		NNK1	2.0778	6.63663e-09
				SHE4	1.25173	5.78482e-09		NNR1	1.70127	1.32087e-08
				SHH4	1.1499	6.91953e-06		NNR2	1.87534	5.49877e-10
				SHY1	1.14092	1.17973e-07		NOG1	-1.76989	3.31169e-06
				SIP18	2.56091	5.80483e-08		NOG2	-1.81754	1.09736e-06
				SIP2	1.35805	9.5686e-08		NOP1	-1.6615	1.91872e-07
				SIP4	1.6126	1.57873e-06		NOP10	-1.0364	2.15639e-05
				SIP5	1.19514	1.66158e-07		NOP12	-1.12348	1.42078e-06
				SIS1	2.14521	1.74262e-06		NOP15	-1.28955	1.7882e-06
				SLD7	1.17988	3.97405e-08		NOP2	-1.11252	6.29567e-07
				SLM1	1.38317	3.22709e-08		NOP4	-1.39977	3.79194e-06
				SLZ1	3.54266	8.50776e-07		NOP56	-1.01595	4.70555e-06
				SNA2	1.29072	9.78693e-05		NOP58	-1.36725	4.56634e-06
				SNF11	1.06367	7.19125e-08		NOP6	-1.22698	2.48822e-06
				SNF3	1.9216	1.53132e-08		NOP9	-1.13243	1.70327e-06
				SNG1	1.03497	2.26099e-07		NQM1	2.96192	1.07046e-08
				SNO4	1.82299	0.00208684		NRG1	2.68923	9.1254e-08
				SNT2	1.08216	9.3271e-09		NRP1	-1.54956	1.48533e-07
				SNU13	-1.46967	3.91595e-08		NSA2	-1.54338	1.86879e-06
				SNX4	1.01495	2.35362e-08		NSR1	-2.1067	1.62482e-07
				SOL1	1.38645	7.19708e-08		NTH1	1.48839	2.21039e-08
				SOL4	2.49604	5.63108e-08		NTH2	2.2253	2.26027e-08
				SPB1	-1.26866	9.74017e-05		NUC1	-1.30007	5.16511e-08
				SPG1	3.9508	1.5745e-07		NVJ1	1.33147	4.46932e-08
				SPG4	7.21842	2.02515e-09		OAC1	-1.02913	3.03365e-05
				SPI1	4.23911	7.48374e-08		OM14	1.99251	2.29988e-09
				SPO24	1.95061	5.83564e-08		OM45	2.95863	6.81243e-09
				SPR3	2.37353	5.14352e-08		OPI10	3.10188	1.34292e-08
				SPS100	2.10802	7.46221e-08		OPT2	1.40494	2.39012e-06
				SPS19	1.91991	4.7274e-07		ORM2	1.5545	4.31e-09
				SPS22	1.35374	0.000137989		OSH2	1.22568	1.9136e-07
				SRL4	1.0639	0.00185006		OXR1	1.37231	1.79979e-09
				SRP40	-1.21497	3.89847e-06		OYE3	1.13766	0.00451115
				SRX1	1.01783	4.22929e-05		PAI3	1.60925	1.18312e-06
				SSA1	1.92676	6.52165e-07		PAU1	2.11086	0.000157156
				SSA4	4.19116	2.50426e-05		PAU13	3.6463	0.000198962
				SSE2	2.7368	1.92218e-07		PAU15	2.9126	0.00150785
				SSH4	1.24299	9.04839e-07		PAU2	1.74444	0.000200961
				STB2	1.56844	3.9782e-08		PAU23	1.60991	3.47832e-08
				STE12	-1.16597	1.01169e-05		PAU3	2.30716	6.87891e-05
				STE2	-1.05464	2.54891e-07		PAU4	1.42417	0.00420919
				STF1	1.13542	1.18031e-08		PAU5	1.50039	4.6499e-05
				STF2	2.1725	1.90479e-09		PCD1	2.11656	6.76539e-09
				STI1	1.24215	2.45271e-05		PCH2	1.48388	0.00103625
				STL1	1.73191	8.6282e-05		PCK1	1.58184	7.377e-07
				STP4	3.53472	8.59834e-10		PCL1	-1.06325	7.0875e-06
				STR3	-1.01594	0.000202892		PCL10	1.30429	3.59609e-09
				SUC2	1.99409	8.44174e-06		PCL6	1.08142	2.76308e-08
				SUE1	1.95494	1.12078e-05		PCL8	1.59556	1.63826e-08
				SUI1	-1.50811	9.82908e-07		PDH1	2.64181	1.32582e-07
				SUR1	2.20706	6.12961e-11		PDR10	1.0133	4.26319e-06
				SYM1	2.15174	1.57562e-09		PDR15	1.97131	9.96094e-05
				TAX4	1.35851	2.81557e-08		PDR18	1.03267	0.000231403
				TBS1	1.00262	1.47819e-07		PEP12	1.30547	9.60855e-09
				TDA1	2.59562	1.72413e-07		PET10	1.39219	5.43224e-08
				TDA10	1.56124	2.19427e-07		PET130	1.153	1.3003e-07
				TDH1	2.18453	5.44405e-05		PET494	1.43352	4.61206e-08
				TES1	1.32866	1.53132e-08		PEX17	1.05267	4.14819e-06
				TFS1	1.7397	6.54564e-07		PEX18	4.5376	1.60857e-10
				TGL4	1.01212	3.31822e-07		PEX27	1.59751	8.26754e-09
				TIP1	1.16524	4.3395e-06		PEX29	1.6091	9.19877e-09
				TKL2	4.43993	1.09594e-07		PEX5	1.62312	3.8721e-09
				TMA10	5.54455	1.90479e-09		PEX9	1.54379	2.28326e-06
				TMA17	1.7106	1.08659e-08		PFK26	2.05409	8.62009e-08
				TOG1	1.10184	1.27813e-06		PGM2	4.89318	1.04158e-09
				TOS8	1.88068	1.50125e-07		PHD1	1.54464	9.44759e-07
				TPK1	1.68943	1.20921e-07		PHM6	-1.70282	0.000105456
				TPK2	1.3403	4.14975e-07		PHM7	6.50404	2.64461e-09
				TPO2	-1.60885	8.17363e-07		PHM8	2.09222	3.5319e-07
				TPO4	2.81019	5.72739e-08		PHO3	-1.65241	8.23999e-09
				TPS1	1.83527	3.9782e-08		PHO84	-1.69047	0.00518026
				TPS2	3.04629	1.57562e-09		PHR1	2.03707	2.11256e-08
				TPS3	1.29079	1.05395e-07		PIC2	3.55781	9.15523e-09
				TRF5	-1.30346	4.00886e-06		PIG2	2.35616	8.23999e-09
				TRM1	-1.0887	9.49132e-07		PIN3	1.78109	9.08656e-06
				TRM44	-1.27272	4.7278e-07		PIP2	1.54869	5.14997e-10
				TSA2	1.19113	3.54829e-07		PIR3	1.61501	4.09062e-08
				TSL1	3.14235	1.59525e-07		PKH2	1.01522	2.24823e-08
				TSR2	-1.3073	7.30058e-06		PKP1	1.05673	9.50732e-09
				TYE7	2.31453	1.83232e-08		PKP2	1.23273	6.11866e-06
				UBC8	1.59727	9.3271e-09		PMA1	-1.397	4.19379e-07
				UBI4	1.39847	5.93105e-07		PMC1	1.25043	6.33548e-08
				UBP11	1.86126	2.44222e-07		PMP1	-1.45503	4.71698e-07
				UBP9	2.10917	1.18031e-08		PNC1	2.34196	4.22192e-09
				UBX6	1.19368	6.87382e-07		PNO1	-1.0892	3.67957e-07
				UGA1	1.01744	2.2712e-06		PNS1	3.18825	2.03145e-09
				UGP1	1.71464	2.32448e-07		POM33	1.1842	4.62925e-09
				UGX2	2.32544	2.27113e-08		POP8	-1.09704	3.7672e-06
				UIP4	2.58946	9.79527e-09		POT1	8.35584	1.23039e-10
				URA10	1.01921	3.09623e-08		POX1	6.45805	1.67115e-09
				URA7	-1.08842	1.90419e-05		PPM2	-1.2163	3.47964e-05
				URM1	-1.27206	1.87144e-06		PPR1	-1.09498	3.11514e-07
				USV1	3.92933	1.18031e-08		PPT1	-1.15637	8.31072e-06
				UTP15	-1.05846	2.53832e-06		PPT2	1.08119	1.68355e-07
				UTP18	-1.25025	1.50529e-06		PPZ2	1.11305	5.47198e-07
				UTP4	-1.00613	8.13432e-06		PRB1	1.73189	7.25712e-08
				UTR2	-1.65799	5.63589e-08		PRM4	1.092	3.50244e-07
				UTR5	2.20958	0.00664617		PRM7	-1.59876	1.6658e-06
				VHR1	3.1988	1.02189e-11		PRM8	1.37814	1.3004e-07
				VHS1	2.75025	3.73759e-09		PRP43	-1.20845	1.37656e-06
				VHS3	1.42405	1.85857e-07		PRR2	4.54515	3.55616e-08
				VID24	2.15837	3.98667e-07		PRX1	1.48415	2.49113e-07
				VID30	1.37171	1.05633e-07		PSK1	1.28828	1.32982e-08
				VPS73	1.07041	1.13388e-06		PTC6	1.10935	1.3508e-07
				VRG4	-1.03341	0.000268294		PTH1	1.45371	1.68792e-07
				VTS1	-1.89672	5.89718e-07		PTH4	1.63831	2.70881e-08
				WSC4	-1.38525	1.54802e-06		PTK2	1.56517	3.9901e-08
				XBP1	1.69233	2.24344e-05		PTR2	2.32772	6.80971e-07
				XKS1	1.76958	1.4295e-07		PUF2	1.48014	7.24446e-07
				XYL2	1.04502	7.12516e-06		PUF6	-1.2093	1.90048e-06
				YAK1	2.264	2.19983e-09		PUS1	-1.39641	1.47349e-06
				YAP1801	1.00207	1.64807e-05		PUS5	1.10886	1.40678e-07
				YAR1	1.21891	0.00113862		PUS7	-1.24591	4.48758e-07
				YAT2	1.31942	1.03818e-07		PUT1	2.29556	1.364e-05
				YEF1	1.01038	8.53373e-05		PUT4	5.52647	1.56356e-09
				YEH1	-1.10574	2.30614e-06		PWP1	-1.2004	4.11633e-07
				YHM2	-1.09838	3.24838e-07		PWP2	-1.0615	1.76134e-06
				YHP1	-1.53354	2.96723e-07		PXA1	4.78513	5.96564e-10
				YIG1	3.49097	1.947e-05		PXA2	3.33808	1.71969e-09
				YMC2	-1.16273	1.37689e-06		PXR1	-1.04284	3.47964e-05
				YOX1	-1.39868	3.1465e-08		PYK2	2.78646	6.25651e-11
				YPC1	2.14652	4.91006e-08		PZF1	-1.44696	2.11041e-07
				YPK2	2.65032	7.28296e-09		RAD4	1.47366	7.5853e-09
				YPS5	1.91445	0.000327707		RAS1	-1.12631	1.34374e-07
				YPS6	1.52698	9.37182e-06		RAS2	1.0901	2.98776e-08
				YPT35	1.08919	1.26853e-05		RAX2	-1.32674	1.76871e-09
				YPT53	2.83996	1.29799e-07		RBG1	-1.14893	1.09529e-06
				YSC83	1.04652	7.48804e-07		RBG2	-1.04603	6.04686e-08
				YSC84	1.17351	1.77938e-07		RCL1	-1.32466	1.11188e-07
				YTP1	1.52781	2.409e-07		RCN2	2.04508	4.69575e-09
				ZPR1	2.27911	4.38863e-05		RCR2	1.44142	9.15353e-08
				ZRG8	1.32864	2.27113e-08		RDS2	1.04589	3.20166e-07
								REC107	1.26488	2.24259e-09
								REC114	1.98659	1.03729e-05
								REC8	1.10401	2.79838e-06
								REG2	2.85541	4.70757e-08
								REI1	-1.52934	5.44759e-07
								REX4	-1.75468	6.19747e-08
								RFU1	-1.7554	2.95144e-07
								RFX1	1.826	1.25458e-08
								RGI1	6.70434	3.78384e-10
								RGI2	9.48895	4.24541e-10
								RIE1	2.44653	1.40967e-06
								RIM11	1.41909	2.06763e-07
								RIM4	2.32633	9.83886e-07
								RIM8	1.50441	3.34675e-08
								RIX7	-1.40376	9.66016e-07
								RKI1	-1.13642	1.58084e-06
								RLI1	-1.02312	1.31713e-07
								RLP24	-1.45929	1.79947e-07
								RLP7	-1.16963	2.43651e-06
								RMD5	2.08324	7.61255e-10
								RMR1	1.62917	2.31393e-08
								RMT2	-1.16025	1.00614e-07
								RNT1	-1.11425	9.06946e-07
								RNY1	1.98169	2.82425e-08
								ROD1	1.00349	3.64227e-06
								ROM1	2.27111	1.23059e-08
								ROY1	1.0832	4.08859e-06
								RPA12	-1.93368	4.46932e-08
								RPA135	-1.0535	4.04828e-07
								RPA34	-1.55549	8.6683e-07
								RPA43	-1.2796	9.50232e-07
								RPA49	-1.55004	2.31707e-07
								RPB8	-1.05363	3.36119e-08
								RPC10	-1.35312	5.52303e-07
								RPC17	-1.11304	1.15852e-06
								RPC19	-1.80139	2.6014e-07
								RPC40	-1.00102	2.44297e-07
								RPC82	-1.32107	6.6238e-08
								RPF2	-1.49006	7.68143e-07
								RPL13A	-1.07003	2.41562e-07
								RPL14A	-1.15408	3.3076e-08
								RPL14B	-1.27187	5.7968e-09
								RPL17B	-1.14106	1.49829e-07
								RPL20B	-1.02415	1.05316e-07
								RPL22B	-1.37163	3.58102e-07
								RPL23A	-1.12403	6.04686e-08
								RPL26B	-1.0266	6.00805e-07
								RPL31B	-1.07809	2.77912e-07
								RPL33B	-1.00743	6.30738e-08
								RPL34A	-1.00683	3.05059e-08
								RPL35B	-1.11417	2.71201e-07
								RPL6B	-1.03653	4.3942e-07
								RPL7B	-1.08773	6.54978e-08
								RPM2	1.08722	2.56897e-05
								RPN4	2.22344	8.77828e-08
								RPO26	-1.22893	2.08137e-07
								RPS0B	-1.07591	2.53663e-08
								RPS10A	-1.11947	5.33649e-08
								RPS11A	-1.09101	6.30738e-08
								RPS17B	-1.1387	1.03643e-07
								RPS18A	-1.0749	2.75235e-07
								RPS19A	-1.17607	4.23876e-08
								RPS22A	-1.03757	2.03365e-07
								RPS23B	-1.00152	2.70499e-07
								RPS24A	-1.01877	7.73493e-08
								RPS24B	-1.05524	6.30738e-08
								RPS25B	-1.14673	2.78123e-07
								RPS27A	-1.19316	2.55856e-08
								RPS28B	-1.7524	4.0063e-10
								RPS7A	-1.03827	1.60077e-07
								RPS8B	-1.09097	4.89792e-08
								RPS9A	-1.13266	2.13163e-07
								RRI1	1.74086	5.5014e-09
								RRI2	1.31049	1.40341e-07
								RRN11	-2.1561	6.47844e-08
								RRN7	-1.07083	1.91207e-08
								RRP12	-1.53211	1.21847e-06
								RRP14	-1.1834	3.07262e-05
								RRP17	-1.18755	9.97814e-07
								RRP36	-1.21156	4.2886e-06
								RRP5	-1.22359	1.56178e-06
								RRP8	-1.00818	1.69338e-05
								RRP9	-1.60591	4.09062e-08
								RRS1	-1.69436	3.332e-07
								RRT1	1.31612	0.00222317
								RRT13	2.19161	1.01183e-08
								RRT14	-1.29056	2.49667e-05
								RRT6	1.73935	2.45226e-08
								RRT8	1.91981	3.55616e-08
								RSA3	-1.09255	5.0787e-07
								RSA4	-1.63999	5.90607e-07
								RSB1	2.36331	2.45002e-05
								RSF1	1.02598	1.66391e-07
								RSF2	1.19515	1.87132e-08
								RTC2	2.75955	2.50401e-08
								RTC3	4.86491	5.29528e-10
								RTK1	1.48529	9.93561e-10
								RTN2	2.70403	3.71767e-08
								RTS3	3.65112	5.23087e-08
								RTT10	-1.13698	1.58333e-07
								SAF1	1.8133	5.72233e-08
								SAP185	-1.41086	1.11311e-07
								SAP4	1.36606	2.64726e-07
								SCO1	1.36101	1.70866e-08
								SCS22	1.08045	3.55616e-08
								SDA1	-1.10194	1.93272e-06
								SDC25	1.41154	1.52891e-07
								SDD1	2.62304	1.45972e-07
								SDH1	1.30044	6.81474e-07
								SDH6	1.76218	1.27368e-08
								SDP1	2.4623	4.40152e-08
								SDS22	1.13915	7.08898e-09
								SDS24	3.39502	1.20812e-09
								SER2	-1.23414	2.45321e-07
								SET6	1.13223	0.0342219
								SFC1	3.56816	4.96531e-09
								SFG1	-2.49363	9.33735e-08
								SGA1	2.19583	3.45478e-07
								SHC1	1.02675	1.63414e-05
								SHE4	1.01506	1.76933e-08
								SHH4	1.34355	1.54018e-06
								SHQ1	-1.11584	6.74695e-07
								SHY1	1.11671	1.01928e-07
								SIP18	2.48965	9.472e-08
								SIP2	1.56234	2.10709e-08
								SIP4	3.32999	5.99935e-09
								SIP5	1.28467	6.37254e-08
								SIS1	2.04472	1.80005e-06
								SKG6	-1.00847	1.4967e-07
								SKS1	-1.21694	1.0327e-09
								SLM1	1.58247	7.05971e-09
								SLZ1	5.22697	2.12721e-08
								SNA2	1.27063	3.68603e-05
								SNF11	1.55646	1.76871e-09
								SNF3	1.39446	1.24097e-07
								SNO4	4.42798	3.73675e-06
								SNU13	-1.55099	1.50164e-08
								SNX4	1.1412	5.85837e-09
								SNX41	1.25806	2.17538e-07
								SOF1	-1.37108	5.26101e-07
								SOK2	-1.01241	3.72895e-07
								SOL1	1.78265	6.74369e-09
								SOL4	4.63813	5.49877e-10
								SOR2	1.76067	5.69933e-05
								SPB1	-1.60323	1.03491e-05
								SPG1	5.54999	8.26754e-09
								SPG4	7.13637	1.37974e-09
								SPG5	1.12698	1.18362e-07
								SPI1	5.42735	1.05784e-08
								SPO1	1.01691	0.000223347
								SPO13	1.45819	0.000560631
								SPO20	1.57347	0.000140622
								SPO24	2.53082	4.96531e-09
								SPO74	1.0738	0.0446699
								SPR28	1.57205	0.000355862
								SPR3	2.73308	3.34675e-08
								SPS100	3.19389	5.41811e-09
								SPS19	3.33316	5.5014e-09
								SQT1	-1.1713	1.25027e-07
								SRO9	-1.72346	0.000934642
								SRP40	-1.37211	9.21457e-07
								SSA1	1.91564	4.33669e-07
								SSA4	4.66257	8.84304e-06
								SSE2	3.07011	5.42874e-08
								SSF1	-1.24783	2.38604e-07
								SSF2	-1.0239	2.38623e-07
								SSH4	1.82847	2.79943e-08
								SSN8	1.1835	1.40341e-07
								STB2	1.66269	1.91042e-08
								STD1	-1.5562	6.94123e-09
								STE12	-1.10514	1.26006e-05
								STE2	-1.10618	1.16758e-07
								STF1	1.53154	5.49877e-10
								STF2	3.26036	7.91987e-11
								STL1	5.13865	5.14997e-10
								STP4	1.53642	1.95544e-07
								STR3	-1.29352	2.93421e-05
								SUC2	3.13105	1.51767e-07
								SUE1	2.39315	2.88385e-06
								SUI1	-1.42248	1.04541e-06
								SUL2	-1.12252	4.10746e-06
								SUR1	1.54272	4.60833e-10
								SYG1	-1.01268	4.70562e-07
								SYM1	2.84884	1.60857e-10
								SYO1	-1.25206	7.00081e-07
								SYP1	1.02284	1.50011e-07
								TAX4	1.25035	3.57202e-08
								TBS1	1.2007	2.33803e-08
								TDA1	2.48751	1.56103e-07
								TDA10	2.03281	1.74865e-08
								TDH1	2.65503	8.37585e-06
								TEA1	-1.12744	3.93904e-07
								TEF4	-1.03563	1.00847e-06
								TEN1	1.23199	6.19747e-08
								TES1	1.99938	4.24541e-10
								TFB6	1.21146	6.97915e-08
								TFS1	2.90102	8.57487e-09
								TGL2	1.34777	1.81953e-08
								TGL4	1.32928	2.25233e-08
								TGS1	-1.02058	2.44867e-07
								THI5	1.95701	0.00630807
								TIF4631	-1.08695	9.26466e-07
								TIP1	1.54707	2.69744e-07
								TIR3	-1.1837	4.5829e-06
								TKL2	4.36315	1.60924e-07
								TMA10	5.32578	1.1906e-09
								TMA16	-1.02149	6.51331e-05
								TMA17	2.51936	3.78384e-10
								TMA23	-1.20787	3.15405e-06
								TOD6	-1.36401	1.94601e-06
								TOS8	2.13243	4.13801e-08
								TPA1	-1.2291	1.45972e-07
								TPK1	2.29764	7.60334e-09
								TPK2	1.83477	2.21243e-08
								TPO2	-1.95718	1.96024e-07
								TPO4	3.34362	1.03352e-08
								TPS1	2.43923	2.65846e-09
								TPS2	3.8931	1.60857e-10
								TPS3	1.40455	3.49578e-08
								TRF5	-1.76335	2.33255e-07
								TRM1	-1.30096	1.46562e-07
								TRM11	-1.2578	5.76812e-06
								TRM112	-1.01304	1.48239e-08
								TRM44	-1.60706	4.7826e-08
								TRM7	-1.11646	1.1026e-07
								TRM8	-1.03895	3.73103e-07
								TRM82	-1.06699	9.19893e-08
								TRS23	1.16914	1.37974e-09
								TRZ1	-1.02042	7.46997e-07
								TSA2	1.41477	7.5512e-08
								TSL1	4.42382	9.62465e-09
								TSR1	-1.26085	7.381e-08
								TSR2	-1.58172	1.03116e-06
								TYE7	1.62028	1.81817e-07
								UBA3	1.00215	2.58578e-07
								UBC11	-1.21329	0.000161061
								UBC8	2.20717	4.70091e-10
								UBI4	1.73091	6.9376e-08
								UBP11	1.93598	1.27321e-07
								UBP15	1.28382	5.99793e-09
								UBP9	1.81603	2.08769e-08
								UBX3	1.1078	7.0874e-08
								UBX6	1.48403	8.24515e-08
								UGA1	1.48725	6.84962e-08
								UGA2	1.22714	6.63579e-08
								UGP1	2.07915	3.32959e-08
								UGX2	2.74143	5.85837e-09
								UIP3	1.09454	1.51767e-07
								UIP4	3.59814	5.93362e-10
								ULA1	1.97776	1.88164e-07
								UPS3	1.16891	3.28463e-08
								URA10	1.59558	7.90275e-10
								URA7	-1.35479	2.03832e-06
								URK1	-1.10163	5.21063e-07
								URM1	-1.28467	1.11751e-06
								USV1	5.16602	1.04158e-09
								UTP11	-1.18885	2.48822e-06
								UTP13	-1.28884	3.35465e-07
								UTP15	-1.43261	1.40341e-07
								UTP18	-1.626	1.18101e-07
								UTP23	-1.08364	2.03748e-05
								UTP25	-1.3387	1.81725e-07
								UTP4	-1.39684	3.35465e-07
								UTP5	-1.1678	5.59443e-07
								UTP6	-1.20686	5.73427e-07
								UTP8	-1.16662	6.48679e-07
								UTP9	-1.14567	2.79838e-06
								UTR2	-1.739	2.31393e-08
								UTR5	3.80556	4.1015e-05
								VAB2	1.06008	4.61543e-08
								VHR1	3.5901	2.85401e-12
								VHS1	2.41647	5.44707e-09
								VHS3	2.03321	7.25346e-09
								VID28	1.40316	5.43141e-08
								VID30	1.68045	1.42691e-08
								VPS73	1.63658	2.82425e-08
								VTI1	1.16421	3.91871e-09
								VTS1	-2.32031	7.46193e-08
								XBP1	3.66791	4.36705e-08
								XKS1	2.29749	1.27368e-08
								XYL2	1.31285	1.16547e-06
								YAK1	2.41997	7.61255e-10
								YAP1801	1.24785	1.80347e-06
								YAP1802	1.2164	4.34445e-08
								YAT1	2.70721	3.0427e-09
								YAT2	2.89486	1.60857e-10
								YCT1	1.27664	2.40936e-07
								YDC1	1.13202	4.41346e-08
								YEF1	1.42255	4.17744e-06
								YEH1	-1.12386	1.37655e-06
								YET2	1.51068	4.01987e-08
								YHM2	-1.08016	2.51252e-07
								YHP1	-1.06165	5.19219e-06
								YIG1	5.71164	1.78753e-07
								YIM2	1.21341	0.00215699
								YKU70	1.00106	3.14392e-09
								YMC2	-1.6048	7.26184e-08
								YPC1	3.03075	2.74927e-09
								YPK2	2.59583	4.1499e-09
								YPS5	2.56257	5.60552e-05
								YPS6	2.14728	4.50836e-07
								YPT35	1.25943	2.67471e-06
								YPT53	2.80653	2.5298e-07
								YRO2	1.9884	1.40967e-06
								YSC83	1.29032	9.64004e-08
								YSC84	1.67293	6.81243e-09
								YTP1	1.33439	9.18089e-07
								ZIP2	1.29819	2.65708e-05
								ZPR1	1.24674	0.00362927
								ZRG8	1.24249	2.61272e-08
								ZTA1	1.14108	2.17464e-08
