## Supplemental Table 6 for "Metabolic tuning enables immediate adaptation to energy stress in yeast"

### Sheet: S9_TopDE
Top100_Starvation_Induced												Top100_Starvation_Repressed
Transcript		RNAseq (RPKM)		DE_analysis			eIF4B_CRAC (RPM)					Transcript		RNAseq (RPKM)		DE_analysis			eIF4B_CRAC (RPM)
Gene	Transcript ID	Glucose	GE_16m	logFC	FDR		Glucose	GE_30s	GE_16m			Gene	Transcript ID	Glucose	GE_16m	logFC	FDR		Glucose	GE_30s	GE_16m
HXT6	YDR343C	12.3107	1943.58	6.89347	7.28296e-09		29.2871	6.58582	256.86			HLR1	YDR528W	44.0192	7.91651	-2.40343	1.2806e-10		61.8924	14.3733	15.1004
BTN2	YGR142W	41.7673	3071.24	6.11537	3.79853e-08		22.58	19.9115	705.008			RPS28B	YLR264W	854.977	204.575	-2.08261	1.92867e-10		297.224	111.062	41.4618
RGI1	YER067W	25.729	1768.78	5.92552	1.30957e-09		6.5064	0.5	381.217			PCL1	YNL289W	110.057	26.0944	-1.97009	6.49882e-08		14.7035	25.3614	0.5
TMA10	YLR327C	37.4858	2069.87	5.54455	1.90479e-09		11.33	6.29316	561.684			SFG1	YOR315W	125.901	28.0674	-1.96268	8.8315e-07		40.1801	5.31488	0.5
HXT4	YHR092C	20.0715	569.58	4.63605	1.93665e-09		27.8792	0.5	59.689			VTS1	YOR359W	38.7717	9.27182	-1.89672	5.89718e-07		20.9341	3.33143	0.5
GSY1	YFR015C	23.6596	651.548	4.62018	1.72146e-09		30.179	1.98345	210.448			CDC6	YJL194W	13.634	3.3017	-1.84995	5.20684e-06		15.6881	9.43586	0.5
HSP42	YDR171W	109.337	2945.46	4.58887	3.04509e-08		28.8192	9.84021	703.325			AIR1	YIL079C	51.5857	14.0199	-1.82552	3.98667e-07		20.8402	0.5	0.5
GLC3	YEL011W	19.349	471.654	4.52255	4.27494e-10		26.1935	0.5	93.1678			ALB1	YJL122W	156.803	38.9965	-1.81507	2.7881e-06		54.4252	23.6282	13.4685
MTH1	YDR277C	10.8498	260.831	4.4853	8.90143e-11		10.5609	1.45967	70.6744			ILV5	YLR355C	1389.31	356.018	-1.73048	1.00291e-06		1158.44	372.1	145.712
SPI1	YER150W	46.2994	1049.45	4.23911	7.48374e-08		29.6495	0.5	144.972			CLB2	YPR119W	52.4922	13.8668	-1.68182	3.35832e-07		25.2383	24.6602	0.5
APJ1	YNL077W	19.7609	410.697	4.22923	1.90257e-08		14.7507	15.3785	204.125			JJJ3	YJR097W	21.9029	7.81301	-1.666	7.84608e-07		5.91911	0.5	0.5
IGD1	YFR017C	17.6928	340.135	4.21715	1.57562e-09		10.4843	0.5	27.5815			UTR2	YEL040W	483.412	161.271	-1.65799	5.63589e-08		98.7707	26.0661	46.591
SSA4	YER103W	62.4791	1324.63	4.19116	2.50426e-05		65.9848	29.3474	481.242			RPA12	YJR063W	134.214	42.4924	-1.63506	2.64661e-07		69.627	9.39347	0.5
HXT7	YDR342C	287.299	5348.47	4.04834	1.71323e-08		30.0225	6.58582	251.361			TPO2	YGR138C	46.4708	20.1961	-1.60885	8.17363e-07		14.857	0.5	17.9121
ALD3	YMR169C	23.7358	354.92	3.89816	1.24701e-08		31.8964	0.5	48.5792			FAR1	YJL157C	53.7231	15.0003	-1.60141	2.26572e-05		43.0508	13.6261	0.5
FMP45	YDL222C	20.4911	297.787	3.83964	1.33489e-08		34.6517	0.5	42.7643			EXG1	YLR300W	722.301	224.205	-1.58898	2.0158e-07		811.145	91.2159	34.9326
CTT1	YGR088W	34.5896	495.925	3.78742	1.30957e-09		27.8055	0.935882	18.7625			YHP1	YDR451C	66.8221	21.7002	-1.53354	2.96723e-07		13.7286	6.29316	21.9447
PGM2	YMR105C	83.7581	1320.81	3.72227	1.19043e-08		47.9131	7.75283	142.94			SUI1	YNL244C	538.558	159.759	-1.50811	9.82908e-07		652.26	112.275	73.6238
GPH1	YPR160W	32.4472	545.229	3.69298	1.20843e-07		85.1976	1.34798	196.623			PZF1	YPR186C	27.8621	9.16818	-1.48384	2.31322e-07		14.617	9.43586	0.5
HAP4	YKL109W	28.7886	372.239	3.57164	2.94458e-11		32.0289	0.5	101.973			NOP1	YDL014W	924.601	333.872	-1.48358	7.2793e-07		620.646	168.717	0.5
HSP26	YBR072W	60.6207	935.807	3.55596	1.25916e-05		55.345	15.7714	327.508			SNU13	YEL026W	548.753	193.346	-1.46967	3.91595e-08		546.94	62.0841	64.4897
STP4	YDL048C	12.7204	170.27	3.53472	8.59834e-10		4.20649	0.5	30.0504			RPC19	YNL113W	214.841	78.61	-1.46835	2.03672e-06		62.6598	13.7725	13.6878
FMP16	YDR070C	16.9395	186.291	3.51537	5.13265e-08		27.622	6.70526	68.9055			CWC2	YDL209C	38.8919	13.5165	-1.45052	1.04726e-07		14.3983	21.3366	9.03839
HSP78	YDR258C	69.8927	865.055	3.49964	1.5993e-06		57.8619	15.0165	348.027			NSR1	YGR159C	451.568	157.693	-1.43918	5.57642e-06		98.8724	36.4224	32.8755
AIM17	YHL021C	43.763	549.3	3.41484	1.31883e-07		34.2764	4.34435	91.2057			CLB6	YGR109C	17.1876	6.28721	-1.43212	3.28249e-07		5.35823	8.15717	0.5
RTC3	YHR087W	93.752	1080.5	3.39347	9.79527e-09		78.5163	8.23421	257.955			RRN11	YML043C	32.3615	11.8698	-1.42267	2.63158e-06		21.3951	0.5	0.5
HSP104	YLL026W	204.414	2250.57	3.3031	3.48763e-07		158.617	98.8571	1292.45			RPA34	YJL148W	154.945	54.9073	-1.41806	2.8755e-06		124.643	8.05324	0.5
DDR2	YOL052C-A	56.8262	639.274	3.26751	1.43709e-09		46.701	2.69596	66.3955			CGR1	YGL029W	119.561	41.2074	-1.40169	2.06261e-05		74.4349	24.7528	37.251
RTS3	YGR161C	67.3116	782.065	3.26221	1.79357e-07		14.1333	0.935882	45.1642			YOX1	YML027W	60.1576	21.7727	-1.39868	3.1465e-08		85.0894	0.5	0.5
VHR1	YIL056W	24.2439	229.504	3.1988	1.02189e-11		14.6935	0.5	0.5			NOG1	YPL093W	149.854	51.8341	-1.39277	3.51955e-05		111.55	43.4435	81.8673
BDH2	YAL061W	47.8317	449.077	3.19493	2.57566e-07		22.1414	0.5	115.277			PHO84	YML123C	217.949	102.718	-1.38547	0.0165747		76.9439	1.76008	4.26542
HXK1	YFR053C	255.767	2777.51	3.18202	3.04509e-08		191.001	95.5489	591.349			WSC4	YHL028W	53.3517	16.8894	-1.38525	1.54802e-06		44.5656	4.75645	0.5
TSL1	YML100W	72.9475	820.342	3.14235	1.59525e-07		71.9937	26.1778	249.179			RRS1	YOR294W	153.582	57.1286	-1.37725	2.77626e-06		60.2213	27.1137	0.5
FES1	YBR101C	124.438	1171.09	3.12728	6.8676e-07		71.4116	20.5548	269.464			AAT1	YKL106W	63.5198	25.4681	-1.34876	5.12737e-09		96.3925	3.85521	9.25771
TPS2	YDR074W	79.7955	737.708	3.04629	1.57562e-09		154.047	16.3914	161.168			AQR1	YNL065W	46.5896	18.6801	-1.3375	1.9856e-08		20.7418	8.80039	0.5
MSC1	YML128C	94.4277	812.333	3.02958	3.04509e-08		37.143	0.5	127.991			NRP1	YDL167C	53.704	20.9422	-1.33135	7.48804e-07		100.109	24.4715	27.6639
ECL1	YGR146C	38.6342	374.394	3.00925	2.5005e-08		29.1192	17.4198	116.896			HMT1	YBR034C	134.046	48.5407	-1.32545	1.14339e-05		74.1771	29.2202	28.9806
HXT2	YMR011W	160.686	1562.4	2.97633	2.85817e-07		42.6393	4.15563	128.952			TSR2	YLR435W	104.661	41.8472	-1.3073	7.30058e-06		29.4974	13.9265	0.5
CYC7	YEL039C	19.5697	160.262	2.9641	1.35103e-08		54.6098	8.05324	97.6257			REX4	YOL080C	48.1247	20.0676	-1.30394	9.5235e-07		17.6937	12.3474	0.5
HSP82	YPL240C	272.472	2140.33	2.89646	6.64836e-07		499.056	161.75	817.723			TRF5	YNL299W	29.767	12.7644	-1.30346	4.00886e-06		16.3374	0.5	0.5
ALD4	YOR374W	165.521	1371.59	2.89569	7.19708e-08		94.7569	42.9735	348.204			RPA49	YNL248C	168.697	67.6909	-1.29354	1.54838e-06		94.0569	19.3107	0.5
NCE103	YNL036W	177.934	1320.29	2.86956	4.39161e-08		96.8393	28.3345	174.911			RPC10	YHR143W-A	98.8938	38.392	-1.28301	1.79108e-06		146.405	22.2456	41.0366
OPI10	YOL032W	38.503	315.262	2.82422	3.9782e-08		49.7103	0.5	44.5609			MAK16	YAL025C	190.677	77.66	-1.27948	4.44936e-06		131.989	46.3743	21.259
TPO4	YOR273C	53.8208	314.369	2.81019	5.72739e-08		15.2804	10.7492	56.5756			TRM44	YPL030W	48.22	19.595	-1.27272	4.7278e-07		34.4816	0.5	0.5
VHS1	YDR247W	11.2657	79.2526	2.75025	3.73759e-09		24.5658	6.17372	38.9787			URM1	YIL008W	120.829	47.8334	-1.27206	1.87144e-06		99.9293	8.12253	0.5
SSE2	YBR169C	51.4462	421.624	2.7368	1.92218e-07		41.4849	7.82211	63.2418			SPB1	YCL054W	83.7752	30.8483	-1.26866	9.74017e-05		89.1015	67.0676	35.6191
GSY2	YLR258W	97.2477	731.757	2.73593	2.66768e-08		247.955	9.39347	207.211			HCM1	YCR065W	50.269	19.5904	-1.26481	2.2339e-05		44.9248	40.9978	0.5
DCS2	YOR173W	40.5067	275.93	2.65883	1.467e-07		70.2424	10.8878	59.799			CLN1	YMR199W	83.1086	35.0916	-1.25502	7.99507e-08		51.5235	0.5	0.5
YPK2	YMR104C	14.7173	102.238	2.65032	7.28296e-09		4.05561	0.5	29.4882			ALD5	YER073W	324.353	154.32	-1.25308	5.92524e-06		178.174	67.8882	17.3499
PIC2	YER053C	54.485	367.101	2.64937	1.13494e-07		25.5703	0.5	97.2971			UTP18	YJL069C	72.1748	33.8354	-1.25025	1.50529e-06		26.5517	0.5	0.5
GLG1	YKR058W	14.4494	94.3333	2.63859	2.19983e-09		35.7108	0.5	41.05			RFU1	YLR073C	53.2932	19.6135	-1.24777	8.41146e-06		80.8285	10.6644	0.5
CUR1	YPR158W	36.921	243.12	2.60413	2.98392e-07		58.5809	3.40847	110.519			DBP7	YKR024C	35.8366	14.6141	-1.2452	1.13073e-05		20.0032	18.6484	33.7948
TDA1	YMR291W	17.5026	110.455	2.59562	1.72413e-07		27.7673	21.3366	73.8978			NOG2	YNR053C	82.3303	31.6041	-1.24499	4.0525e-05		84.8499	4.86814	0.5
UIP4	YPL186C	14.6571	91.3657	2.58946	9.79527e-09		9.39886	0.5	0.5			CNS1	YBR155W	71.8265	28.85	-1.24099	3.90983e-06		46.114	4.379	20.3397
PYK2	YOR347C	28.2461	177.742	2.57537	1.2806e-10		28.6844	3.44312	36.1535			HAS1	YMR290C	144.736	64.9113	-1.23084	7.19624e-07		215.712	42.623	13.6332
SDS24	YBR214W	48.616	317.293	2.56376	1.59317e-08		21.3007	7.152	57.7008			CYB5	YNL111C	127.924	60.5699	-1.2223	1.10791e-07		50.3583	23.8092	3.6209
GDB1	YPR184W	15.2241	98.2788	2.5461	7.95109e-07		14.8003	20.5279	69.6466			HO	YDL227C	157.075	62.683	-1.21994	1.77224e-07		63.63	26.0853	9.64174
SOL4	YGR248W	44.7525	275.978	2.49604	5.63108e-08		31.9484	0.5	34.5763			RRN7	YJL025W	23.6272	10.9503	-1.21522	1.18031e-08		12.9379	0.5	0.5
CIN5	YOR028C	33.1397	185.953	2.41999	1.36591e-08		37.072	0.5	29.7352			RSA4	YCR072C	48.021	20.6793	-1.21511	1.13358e-05		36.971	1.45967	0.5
FMP48	YGR052W	39.3296	237.727	2.41116	2.38838e-08		50.7537	6.69751	32.9032			SRP40	YKR092C	167.547	78.0806	-1.21497	3.89847e-06		123.3	25.0801	8.35269
EMI2	YDR516C	121.266	662.315	2.36949	2.59006e-08		39.0789	8.38829	82.8127			NEW1	YPL226W	114.048	48.0035	-1.21193	4.04654e-06		97.7486	38.2786	57.3025
RTN2	YDL204W	32.0287	165.132	2.34036	1.53539e-07		41.0327	0.5	0.5			FAA3	YIL009W	61.049	26.9358	-1.21166	1.91352e-08		67.5803	37.1194	0.5
TYE7	YOR344C	79.567	378.898	2.31453	1.83232e-08		32.7371	2.80765	45.0407			PHO3	YBR092C	316	147.037	-1.2078	1.53539e-07		88.4729	21.2673	0.5
ADR1	YDR216W	20.437	109.101	2.29685	4.30012e-09		47.9063	6.13908	95.1022			NSA2	YER126C	148.885	61.2771	-1.19916	2.28099e-05		42.3606	52.6907	8.27034
GPM2	YDL021W	30.9158	174.396	2.29052	1.98693e-07		17.6202	10.0289	88.0116			NHP2	YDL208W	549.044	231.732	-1.1975	8.18127e-07		152.724	31.4503	21.1767
ZPR1	YGR211W	131.153	665.205	2.27911	4.38863e-05		89.383	25.3035	285.649			NIP7	YPL211W	135.071	57.474	-1.19631	5.75733e-07		73.0108	4.90278	0.5
NQM1	YGR043C	18.9932	104.26	2.27786	9.03344e-08		14.4001	3.10806	27.7597			RNR1	YER070W	213.413	96.5887	-1.19355	7.32351e-08		105.826	122.835	99.3399
YAK1	YJL141C	37.4991	192.125	2.264	2.19983e-09		27.9245	0.5	86.9134			RRP12	YPL012W	57.5754	26.9878	-1.19262	1.5123e-05		92.426	32.7367	6.85777
PIN3	YPR154W	71.0906	331.536	2.23743	1.86834e-06		19.8608	16.8381	34.7956			FTR1	YER145C	393.305	182.983	-1.19161	1.64394e-06		119.549	42.4384	14.0172
ICY1	YMR195W	119.824	543.465	2.21743	9.91019e-10		66.5468	24.1789	52.3371			PMP1	YCR024C-A	241.121	91.5753	-1.18077	5.81679e-06		82.3301	16.9576	0.5
CIT2	YCR005C	243.999	1146.39	2.21155	1.19043e-08		82.0533	52.625	149.4			MSB2	YGR014W	64.4648	27.2334	-1.17398	4.72426e-07		42.123	24.2559	44.1087
SUR1	YPL057C	42.8968	199.516	2.20706	6.12961e-11		35.9632	14.2192	20.2986			RPL22B	YFL034C-A	151.753	64.1871	-1.1693	2.09688e-06		72.5935	13.0331	10.0535
TDH1	YJL052W	229.763	1546.56	2.18453	5.44405e-05		608.31	82.4347	365.583			STE12	YHR084W	50.3665	21.6992	-1.16597	1.01169e-05		71.5079	1.34798	54.437
CYB2	YML054C	10.9467	54.2893	2.18121	8.29499e-06		5.22953	0.5	50.0061			RIX7	YLL034C	56.0083	25.9147	-1.16557	6.83936e-06		87.5913	21.1132	0.5
STF2	YGR008C	147.962	699.207	2.1725	1.90479e-09		125.551	29.9482	327.878			YMC2	YBR104W	90.5203	44.3041	-1.16273	1.37689e-06		119.225	11.5734	17.2129
LST8	YNL006W	61.8182	307.544	2.16813	5.23975e-05		15.1297	0.5	101.357			NOP58	YOR310C	304.309	131.596	-1.16131	2.5471e-05		103.602	68.3695	18.4608
VID24	YBR105C	36.7221	185.247	2.15837	3.98667e-07		16.6394	0.5	0.5			RPS17B	YDR447C	1137.56	490.875	-1.15928	1.38016e-07		616.251	166.776	101.96
SYM1	YLR251W	25.0721	108.209	2.15174	1.57562e-09		10.257	0.5	0.5			NRM1	YNR009W	69.5528	30.0968	-1.15192	3.89686e-08		75.0401	0.5	0.5
YPC1	YBR183W	23.0202	111.666	2.14652	4.91006e-08		40.7746	37.6008	55.3008			RRP9	YPR137W	87.1209	40.4109	-1.14713	9.57258e-07		53.2692	26.4012	0.5
IML2	YJL082W	23.9563	117.003	2.14571	3.68598e-09		24.5716	23.6975	46.5079			NOP4	YPL043W	106.662	46.3467	-1.1459	2.8748e-05		87.0206	11.4964	25.8119
SIS1	YNL007C	403.898	1897.67	2.14521	1.74262e-06		119.696	83.3282	209.774			MNN11	YJL183W	121.667	50.576	-1.14449	8.97736e-08		58.1726	3.63184	6.26788
MDJ1	YFL016C	115.586	566.765	2.14386	4.90269e-07		38.527	9.47051	156.287			RPF2	YKR081C	153.173	70.0638	-1.1444	1.07421e-05		70.1068	48.6581	16.8289
PHR1	YOR386W	10.4472	49.6056	2.11983	2.22858e-08		20.1834	2.28386	14.8811			RAX2	YLR084C	28.1185	11.9495	-1.14238	1.18031e-08		42.5187	6.10443	23.6043
GLK1	YCL040W	434.219	2065.86	2.11431	2.5005e-08		177.68	21.7911	305.823			MKC7	YDR144C	83.9667	36.917	-1.13713	1.83263e-07		98.7201	0.5	7.11827
DIP5	YPL265W	127.139	614.765	2.10171	6.90526e-07		107.331	21.7911	105.046			MAK21	YDR060W	98.8859	45.6567	-1.13546	2.96518e-06		99.8535	14.0729	69.2903
COX19	YLL018C-A	17.2021	83.6628	2.08876	1.41934e-09		18.9231	4.49068	40.2131			HIS1	YER055C	1000.95	462.143	-1.13337	4.14826e-05		338.321	72.2325	60.3327
RMD5	YDR255C	12.5817	54.8599	2.08669	1.41934e-09		40.912	7.74507	7.5023			POP8	YBL018C	67.9638	28.6199	-1.12897	3.64013e-06		98.8323	18.9141	4.38894
MHP1	YJL042W	29.3553	137.257	2.06255	1.79571e-05		71.7569	44.2946	134.672			EMG1	YLR186W	185.379	86.0438	-1.12775	1.70795e-07		96.4461	30.8919	0.5
MTL1	YGR023W	13.5799	56.5568	2.05797	2.68709e-08		12.778	0.5	0.5			RPL14B	YHL001W	566.519	262.992	-1.12521	2.5005e-08		486.588	135.892	83.8143
RTC2	YBR147W	12.5619	55.8599	2.04022	2.0158e-07		4.97336	0.5	0.5			ARX1	YDR101C	106.897	52.8044	-1.11336	3.88774e-06		47.3043	16.4338	26.3471
IRA2	YOL081W	12.7671	59.4228	2.03949	5.38372e-06		62.0187	30.5915	141.871			RPO26	YPR187W	461.105	193.35	-1.11164	7.11913e-07		191.072	32.7714	15.6079
CMC4	YMR194C-B	13.2849	55.859	2.03458	1.18031e-08		28.0996	0.5	0.5			RPS27A	YKL156W	482.208	214.387	-1.11152	7.48374e-08		312.557	62.7274	0.5
PIG2	YIL045W	11.3362	51.1014	2.02998	3.76563e-08		6.23156	1.87176	40.9265			RLP24	YLR009W	205.49	90.5231	-1.11094	2.61757e-06		78.2061	48.9818	0.5
HSP12	YFL014W	916.684	4249.68	2.01841	0.000166014		582.894	74.9823	901.792			MNN1	YER001W	119.88	56.2843	-1.11081	7.38412e-07		98.2691	30.7802	0.5
GIS1	YDR096W	18.0037	69.0508	2.00576	1.30957e-09		22.1853	19.9808	0.5			YEH1	YLL012W	26.0222	12.0225	-1.10574	2.30614e-06		8.37473	0.5	0.5
FRT2	YAL028W	10.6888	47.4824	2.00545	4.09176e-08		16.8122	0.5	0.5			YHM2	YMR241W	348.181	157.597	-1.09838	3.24838e-07		271.349	72.1824	12.9198
SUC2	YIL162W	34.5185	185.254	1.99409	8.44174e-06		27.9156	0.5	34.9057			PPR1	YLR014C	11.0649	5.08632	-1.09604	4.27343e-07		16.0699	0.5	0.5
ATG8	YBL078C	32.441	129.374	1.99252	1.76215e-09		40.3888	0.5	24.7698			ECM33	YBR078W	852.621	376.893	-1.09026	3.86143e-07		658.661	190.246	104.566
OM45	YIL136W	105.098	429.738	1.98752	2.06345e-07		84.9938	19.457	132.147			TRM1	YDR120C	124.214	61.8488	-1.0887	9.49132e-07		82.6194	18.5791	5.41749
BOP2	YLR267W	13.2063	65.9103	1.98318	1.07218e-06		13.4596	1.34798	0.5
