## Supplemental Table 8 for "Metabolic tuning enables immediate adaptation to energy stress in yeast"

### Sheet: Kmeans_Clustering
Gene	Cluster	Median log2(Intensity)
		NoGlucose_AHA_Eluate	NoGlucose_AHA_Input	Glucose_AHA_Eluate	Glucose_AHA_Input
ADE8	1	20.5501	21.6042	21.4432	21.8384
AIM24	1	17.6693	20.2696	19.07	20.4621
ALR1	1	18.6358	19.9179	20.0702	19.7773
ARO9	1	22.9236	23.8248	24.0197	23.8354
ATG18	1	19.3503	20.4585	20.7137	20.4587
ATP2	1	24.961	26.0224	25.7913	25.9639
ATP4	1	21.5147	23.2267	22.5988	22.9257
BET1	1	17.8301	19.4247	19.7627	19.4002
BIM1	1	17.7834	19.4138	19.7538	19.5072
BNA4	1	19.1617	20.3221	20.3159	20.2911
BNA7	1	18.358	20.0927	19.3147	20.0406
CAN1	1	18.2799	20.0591	21.0372	20.1309
CCT6	1	22.879	23.8508	23.6898	23.8621
CCT7	1	23.2925	23.8393	24.2057	23.8174
CDC1	1	18.7115	20.324	19.6252	20.2642
CHK1	1	18.0708	19.9818	20.0308	19.6279
CHS5	1	20.938	22.0528	21.645	21.9996
CNB1	1	18.1475	21.6984	20.7462	21.5663
CNE1	1	17.8031	18.5208	18.6773	18.7678
COX20	1	18.7559	19.809	19.2862	19.9639
DNM1	1	22.6856	23.1098	23.2665	23.0685
DPL1	1	21.1894	21.6444	21.8237	21.9037
EFM4	1	20.1496	20.6523	21.2953	20.891
ENT4	1	17.6658	22.5441	22.9955	22.4633
ERG27	1	21.558	22.5843	22.2478	22.6814
FET5	1	21.5413	22.139	22.5006	22.191
FMP10	1	18.3716	19.1533	19.5535	20.1654
GCN5	1	18.414	19.2155	19.6673	19.2391
GDH1	1	25.2851	25.8973	25.7674	25.9075
GDH2	1	18.0981	20.546	18.9057	20.5518
GET3	1	23.7787	24.5175	24.7867	24.5755
GSH1	1	22.0198	22.9818	23.1378	23.085
GTR2	1	18.7012	20.17	20.0806	20.0774
HPA3	1	20.7229	22.3011	22.3588	22.2299
HRR25	1	21.2818	22.0591	22.2031	21.9173
IRC22	1	17.9986	21.6731	19.9793	21.5706
KTR6	1	19.662	20.2555	20.6242	20.7236
LAC1	1	17.5882	20.3221	18.4437	20.0774
LAM6	1	18.2858	19.5486	19.4836	19.5951
LSM5	1	19.9702	21.8196	22.5221	21.7713
MAP2	1	22.1248	22.7333	23.1245	22.6441
MET7	1	20.9102	21.8539	21.78	21.7082
MMP1	1	19.3826	21.3702	21.0053	21.5226
MRM1	1	18.2708	19.413	19.9528	19.1586
MRP4	1	18.7378	19.8103	19.7094	19.6428
MRP7	1	17.9547	19.443	19.1137	19.5228
MRPL11	1	19.0387	20.1589	19.8629	20.1898
MSC6	1	19.4444	19.9685	20.2317	19.929
MTR3	1	19.0345	19.8508	19.795	19.7727
NMA2	1	17.7154	20.008	20.2314	20.1345
NUP170	1	18.9359	20.6204	19.9922	20.6606
ORC1	1	17.675	19.262	19.2701	19.8172
PBS2	1	19.9524	20.499	20.5903	20.3537
PDB1	1	23.762	25.4177	24.5317	25.3406
PHO88	1	24.3218	25.0769	25.4741	24.9703
PLB1	1	18.3562	21.1561	20.2314	21.1541
PPM1	1	17.7372	20.6364	20.4364	20.9093
PRO1	1	21.7556	22.2248	22.3578	22.254
PRO3	1	23.9774	24.3289	24.5697	24.2378
PRP4	1	17.5095	18.2782	18.7354	18.3606
RAM2	1	18.4098	20.623	19.2399	20.9508
RET3	1	20.5921	21.9785	22.116	21.8156
RFC2	1	21.7922	23.0039	23.0863	22.9753
RHO2	1	18.0261	20.1024	19.1705	20.1713
RIB4	1	24.6218	25.6493	25.5671	25.6163
RIB5	1	20.4401	21.2293	21.4022	20.9646
RPC34	1	20.4126	21.3816	21.2638	21.3959
RPS12	1	26.6094	27.8785	28.061	27.7333
RVB2	1	22.6856	23.2415	23.3272	23.2931
SAM3	1	20.8773	22.2221	21.6842	22.1074
SDT1	1	17.272	19.3419	18.9972	19.4128
SOL3	1	21.843	23.0703	22.5289	23.2378
SPC3	1	18.2113	21.3274	20.1522	21.3724
SPE1	1	19.8815	20.4675	20.7371	20.714
SRP1	1	22.5457	23.6984	23.3654	23.4107
SUL1	1	19.5042	20.084	22.1666	22.1486
TCP1	1	23.1816	23.6083	23.8686	23.5598
TFB2	1	19.3033	20.0545	20.6682	20.0774
THI6	1	18.8753	19.3946	19.8768	19.5707
THR1	1	24.3822	24.995	25.233	24.9639
TIM54	1	18.6212	20.3347	19.5078	20.3323
TPK1	1	17.8574	20.4853	19.3887	20.2957
TPO3	1	19.2679	21.7254	20.5514	21.4114
TUM1	1	21.9015	22.3774	22.6958	22.3715
TYS1	1	23.6888	24.0367	24.3121	24.0034
VMA11	1	19.0583	23.0253	21.7332	23.0075
VPS25	1	17.5139	19.4114	19.0982	19.672
VPS33	1	17.8616	22.0113	20.5601	22.0384
VPS54	1	18.8503	19.3996	19.813	19.3291
VPS64	1	17.6356	18.9143	18.5722	18.8705
WHI2	1	19.8958	20.5029	20.9394	20.6184
YBR126W-A	1	18.1818	19.644	19.3081	19.835
YCR061W	1	18.2058	20.0963	21.0772	20.0414
YIP5	1	18.3014	21.0402	19.374	21.0712
YKL151C	1	20.8058	21.6566	22.2289	21.6062
YKT6	1	22.6016	23.1605	23.5643	22.9721
YPD1	1	20.282	21.6404	21.4321	21.4294
YPT10	1	18.4557	19.615	20.2203	19.924
YTA6	1	18.637	19.233	19.4732	19.4128
YVH1	1	21.0058	21.4495	21.4938	21.5032
ZWF1	1	24.6888	25.4574	25.6955	25.4816
ADD37	2	20.2606	19.6271	21.2762	19.4073
ADO1	2	25.1595	24.8806	25.9962	24.8925
AIM10	2	19.8597	19.5246	20.6358	19.7235
AIM20	2	17.8325	17.1284	21.7386	18.3478
AIM22	2	19.8562	20.2761	21.0093	20.3323
ARA1	2	23.26	23.3533	24.2064	23.4818
ARA2	2	18.6289	18.3505	19.5278	18.8989
ATG11	2	17.6645	17.7421	19.1368	18.9929
ATG19	2	21.0786	19.393	22.5558	19.6584
ATG20	2	19.617	19.5635	20.5108	19.5639
ATG29	2	17.8159	17.9225	19.807	17.8235
ATP10	2	18.9907	19.4985	20.3272	19.2775
BAP3	2	19.7032	19.5645	20.9727	20.1569
BDF1	2	21.7727	20.8471	22.7842	20.8556
BDS1	2	17.9475	18.9905	21.7271	20.0652
BNA6	2	22.0737	22.2187	22.8127	22.1854
BOL3	2	18.9764	18.5341	20.9837	17.9327
BOS1	2	20.2499	20.2248	21.5502	20.4017
BRL1	2	19.5094	19.0754	20.0344	18.826
CAB3	2	20.9117	19.9685	21.8454	20.1133
CAB5	2	19.4405	19.3064	20.4647	19.7375
CAF40	2	21.5819	21.021	22.4478	20.9383
CBR1	2	23.1339	23.3505	24.113	23.1852
CCT3	2	24.3277	24.3873	25.381	24.302
CCT8	2	24.3604	24.729	25.0077	24.476
CDC9	2	23.2875	23.2	24.2597	23.2247
COA3	2	18.3033	18.0466	20.0833	18.1703
COQ3	2	18.5095	18.6875	19.9446	18.7679
COQ5	2	22.0449	20.6204	23.2927	21.0887
CPR2	2	20.6385	20.375	21.8382	20.392
CTF8	2	20.9791	19.2848	21.9528	19.7928
DBF4	2	18.35	17.8433	20.1422	17.9432
DID4	2	21.1324	19.9141	22.54	19.8492
DPB2	2	19.3153	19.6188	20.1876	19.7102
DSK2	2	24.1889	21.181	25.7768	21.1713
DUG3	2	20.6722	19.6102	22.3375	20.0172
DUS1	2	20.282	20.3845	21.1442	20.5077
DYS1	2	24.2244	24.0207	25.3078	24.1118
ECM22	2	17.9723	18.5589	19.5174	18.5226
ECM31	2	20.7985	20.1205	21.6574	19.8488
ECM38	2	19.4063	19.4218	20.3878	19.2089
ENT3	2	22.7073	22.1897	23.3687	22.2433
ERG1	2	23.3001	22.8896	24.0821	22.7862
ERG10	2	25.0909	25.2659	25.6873	25.2793
ERG11	2	24.2398	23.8729	25.1591	23.7713
ERG9	2	23.7405	23.6873	24.3779	23.8621
EUG1	2	21.8168	21.8056	22.643	21.7448
FAU1	2	20.0786	20.0591	21.2146	20.1599
FMO1	2	20.045	19.5364	21.1915	20.3424
FOL2	2	21.495	21.0864	22.4314	21.3724
GGA1	2	20.8773	20.1366	21.4972	20.2843
GIR2	2	21.1553	21.1909	22.067	21.3067
GLO3	2	22.7403	22.2806	23.5536	22.4376
GSY1	2	18.3872	18.7399	19.9528	19.2913
GVP36	2	25.0206	24.4456	25.5123	24.4174
HCR1	2	24.3195	23.7155	25.5279	23.8708
HIF1	2	18.9263	19.3653	20.0575	19.4488
HLJ1	2	20.2149	20.1205	21.6409	20.0774
IAH1	2	20.1145	19.6813	20.8594	19.5516
IDI1	2	23.3576	22.5586	24.2881	22.9458
IMD3	2	25.7956	25.208	26.5833	25.097
JLP1	2	18.0266	18.2294	21.3927	20.2806
KEX1	2	20.6017	20.4764	21.4316	20.6197
KIN1	2	20.5595	20.0554	21.2907	20.0534
KRE9	2	19.235	17.6819	21.5118	19.1218
LSC2	2	22.6847	22.1024	23.5858	22.1204
LSM1	2	20.9655	21.3429	21.8237	21.1134
MAG1	2	19.2034	19.0375	20.376	19.5615
MDE1	2	20.1182	20.0069	21.3169	20.4114
MED6	2	19.5091	18.6722	21.3221	19.3379
MET13	2	23.561	23.5774	24.4408	23.8708
MET2	2	24.0449	23.3774	24.7583	23.5489
MET4	2	18.9965	18.2593	20.1915	18.1809
MEX67	2	21.3823	21.9685	22.8785	21.9341
MHT1	2	21.9853	21.8474	23.4047	22.3194
MRN1	2	21.1624	20.837	21.8991	20.9841
MRP17	2	17.3773	18.0618	19.3357	17.8239
MRP51	2	19.817	19.878	20.8884	19.9027
MRPL38	2	19.8513	19.747	20.6921	19.7895
MRPS18	2	19.2872	19.6021	20.8559	19.812
NIT3	2	22.3118	22.111	23.3272	22.468
NOT5	2	21.403	20.1779	22.0897	20.0529
NUP49	2	19.8703	20.6059	21.0372	20.1309
OTU1	2	19.5871	19.2988	20.8845	19.364
PAN3	2	20.746	20.8545	21.611	20.7313
PAN6	2	20.4222	20.5878	21.5333	20.7899
PAT1	2	22.2227	21.7148	23.3528	21.817
PCS60	2	22.0546	22.6021	23.1565	22.4329
PDA1	2	26.0713	25.2134	27.0897	25.447
PEA2	2	20.6385	19.7526	21.1594	19.646
PHD1	2	17.7216	17.5489	19.9043	18.418
PHO4	2	20.3975	19.3885	21.4756	19.6123
PLB2	2	17.7153	18.2711	21.198	18.912
PNP1	2	22.0357	21.3918	22.8094	21.4965
POP2	2	21.0355	21.2851	22.2174	21.222
PTC3	2	21.1898	20.8915	22.1781	21.1824
PTK2	2	20.7229	19.995	21.5817	20.1251
RAD33	2	19.1519	17.9361	20.5988	18.8304
RAD51	2	20.3633	21.022	21.7078	20.8479
RAD6	2	20.3335	19.7948	22.2569	20.3919
REX2	2	19.842	19.995	21.0382	19.8772
RIB3	2	23.6142	23.1167	24.6336	23.0034
RNA15	2	20.91	19.1664	21.6073	18.8064
RPD3	2	21.5819	20.9196	22.5751	21.0652
RPN13	2	21.9553	21.8611	23.1427	22.0653
RPO26	2	22.0572	22.1823	23.3272	22.2299
RPS15	2	27.507	27.4197	29.0242	27.381
RPT5	2	24.4113	23.297	25.2731	23.2049
RPT6	2	23.5307	23.546	24.6848	23.6234
RRD1	2	18.7187	18.9443	19.8031	19.2941
SAH1	2	28.5645	28.582	29.4675	28.6176
SAM2	2	28.1483	28.4171	29.0634	28.4544
SAT4	2	20.2923	19.2837	21.3729	19.1448
SBA1	2	25.5169	23.4059	26.8315	23.6744
SBE22	2	19.8202	19.2068	20.8372	18.9752
SCP1	2	20.6385	20.0314	21.5411	20.2594
SEC2	2	20.1565	19.6976	20.8906	19.9639
SEC24	2	24.1669	23.987	24.9079	23.8315
SEO1	2	17.5442	18.2756	21.0511	18.2357
SER33	2	25.613	25.9781	26.6906	26.0648
SGF29	2	18.5618	19.4226	20.9379	19.3582
SGT2	2	26.239	24.7737	27.3901	24.8911
SKN7	2	20.2149	19.8522	21.0833	19.7264
SKP1	2	22.3411	21.9852	23.2317	22.2087
SKY1	2	20.1706	19.5752	20.8562	19.5558
SMI1	2	22.1577	22.1024	22.6255	22.1789
SNX4	2	20.045	20.1478	20.5378	20.2536
SRP101	2	21.3291	21.6059	22.2451	21.5877
SRP54	2	24.4267	22.7863	25.0395	22.7639
SSK1	2	18.3321	17.9025	19.8542	17.7477
STR3	2	21.9689	21.0554	23.1781	21.6502
SUB2	2	25.1992	25.0113	25.7614	24.9523
TIF1	2	27.2166	27.3273	27.9035	27.5466
TRR1	2	26.5957	25.8887	27.1637	25.9761
TRS33	2	19.9765	19.9337	21.1463	19.7774
TUF1	2	24.6142	23.7984	25.1529	23.8562
URA6	2	23.3576	23.6352	24.1959	23.596
VMA4	2	25.0371	25.0732	26.6492	25.1254
VPS4	2	20.4855	20.6812	21.7487	20.5489
XKS1	2	20.2172	19.5745	21.0156	19.6336
YBR139W	2	22.8615	21.7835	23.5752	21.9482
YCH1	2	19.8806	20.1779	21.3169	20.0155
YEL073C	2	18.3291	16.9257	20.8127	18.0762
YHI9	2	21.2765	21.4495	21.8914	21.4292
YJL055W	2	21.9925	22.551	24.1923	22.1713
YLL058W	2	19.2106	18.2902	20.6296	18.4954
YLR179C	2	24.2106	24.3103	25.2781	24.306
YLR345W	2	17.5226	18.1268	19.0006	18.1728
YMC1	2	19.5547	20.0674	20.6842	20.0529
YMR144W	2	18.9993	17.734	20.3477	17.6573
ABF2	3	24.3576	23.2273	23.3779	23.2668
ACM1	3	20.4967	18.1421	18.7282	18.0222
ADE1	3	25.7067	24.4864	24.5207	24.5858
AGE2	3	23.3434	20.4034	21.9313	20.7044
AI1	3	23.3856	17.8396	21.2797	18.0281
AIM17	3	22.2364	20.1897	20.4926	20.3467
ALD3	3	22.5849	21.921	21.8238	21.7841
APJ1	3	21.2712	18.8688	19.6347	18.6932
ASG1	3	20.879	19.6516	19.4535	19.2194
ATG41	3	25.6148	18.4543	19.5144	17.0684
ATG8	3	23.3994	19.3767	21.7176	20.3163
ATO3	3	21.9065	20.5203	20.7829	20.6525
ATX1	3	22.4997	19.78	20.7602	20.6924
BAR1	3	22.025	20.7586	20.9168	20.592
BFR2	3	22.8486	21.2346	21.6467	21.3112
BI2	3	23.26	19.8718	21.6358	19.7655
BMT6	3	19.6214	18.0666	18.1263	18.4377
BTN2	3	25.9706	18.7614	19.9313	18.0536
BUD3	3	20.6806	20.0716	19.9313	20.0774
CAP1	3	23.1292	21.9545	21.644	22.3374
CAR1	3	25.171	23.4424	24.2748	23.4412
CCS1	3	24.2875	22.6523	23.4172	22.6864
CIT2	3	26.4111	22.3221	24.8202	22.6679
COX1	3	22.843	21.5187	21.296	21.835
COX12	3	23.3797	20.3117	21.5108	19.7323
COX17	3	23.769	19.2971	20.8633	18.6374
COX2	3	23.7592	22.1852	21.7386	22.0955
COX4	3	26.7144	22.2964	24.3992	21.5387
COX6	3	22.5482	21.4809	21.4004	21.3919
COX8	3	22.8357	18.004	17.6109	18.1448
COY1	3	21.6897	20.5375	20.9122	20.5604
CSE2	3	21.3356	18.2777	19.3204	18.3018
CTH1	3	20.3233	17.7631	18.2452	17.6916
CWP1	3	24.6733	21.348	21.7984	22.254
CYC1	3	25.1141	24.0284	23.9659	23.8968
DAP1	3	22.4274	20.6284	20.5162	20.3625
DDI1	3	24.3434	21.522	23.6068	21.7766
DDR48	3	23.9083	21.4376	21.7763	21.3009
DET1	3	23.9236	21.5203	22.5682	21.5877
DPB4	3	20.7556	19.9614	18.9952	19.5597
DSE1	3	23.5595	17.863	21.5207	18.8278
ECM19	3	22.2499	18.7794	20.7525	19.0892
ECM21	3	22.0572	20.879	21.1695	20.8556
EDC2	3	23.932	17.2079	21.3324	18.1181
EGT2	3	22.0324	18.0239	19.033	18.2264
ENT5	3	22.08	20.3867	20.6492	20.2806
ESS1	3	23.301	22.2187	22.5339	22.0622
FCY2	3	21.5368	19.8887	20.3463	19.807
FDC1	3	21.6995	20.3011	20.8053	20.5946
FES1	3	25.8501	22.314	23.863	22.3801
FIT2	3	20.0578	17.921	17.3311	17.4438
FPR1	3	27.0004	25.8099	25.8624	25.9781
FPR4	3	23.4664	23.2556	22.8803	23.0483
FYV7	3	21.3884	18.1165	17.5929	17.4197
GLN1	3	26.872	25.4472	25.7867	25.3931
GPD2	3	25.1064	23.8848	24.0906	24.0437
HAC1	3	20.6301	17.7386	17.5914	17.3774
HAP4	3	22.8797	17.1528	17.9204	17.7889
HIP1	3	20.2391	19.3004	18.9099	19.6552
HOR7	3	20.6579	17.4438	16.8749	18.2955
HOT13	3	21.9136	19.1315	20.4525	19.313
HSP104	3	27.0756	25.0285	25.7486	24.9843
HSP12	3	26.4424	22.7102	24.4583	22.8315
HSP150	3	26.824	21.5712	21.4195	21.2806
HSP26	3	26.4063	25.0987	24.373	25.2411
HSP30	3	23.9613	17.271	17.6148	17.8525
HSP31	3	22.8056	21.3115	21.1876	21.4388
HSP78	3	24.1056	22.4875	23.2797	22.4452
HTA1;HTA2	3	28.4459	27.0933	26.2376	26.9139
HTB1	3	28.5141	27.7171	27.0207	27.5407
HXT2	3	24.6576	22.6284	22.6193	22.7198
HXT3	3	25.0271	23.8161	24.0277	23.714
HXT7	3	24.8411	21.8647	21.5773	21.6103
ICY1	3	21.2983	18.1632	18.9005	17.6611
IGD1	3	22.3361	18.1862	19.4871	17.8951
IPP1	3	28.4501	26.8679	27.7271	27.106
ISA2	3	19.8241	18.4345	18.1809	19.2143
ISR1	3	20.1683	18.0821	17.6995	16.9862
IST3	3	20.0058	18.2353	17.8388	17.7357
IVY1	3	22.4365	19.1434	21.3878	19.9419
LYP1	3	21.8523	19.5881	20.6636	19.7218
MAF1	3	20.0664	18.1513	18.4471	18.4981
MAM33	3	23.3856	20.9054	22.4321	21.3475
MAP1	3	26.0909	24.0901	25.2203	24.1147
MBF1	3	26.1075	24.3106	24.7487	24.3687
MGA1	3	20.1801	18.0825	17.4802	17.9424
MMT1	3	21.8706	19.264	19.7304	19.0248
MOT3	3	25.4764	19.9415	24.0821	20.0406
MRP2	3	21.4613	19.329	20.3169	19.741
MRP8	3	22.7093	22.1052	21.9346	22.3764
MSB2	3	21.8523	17.4461	19.3277	17.5594
MTH1	3	22.8226	18.1699	17.7457	17.7663
MVB12	3	19.7288	17.9964	18.0667	18.2156
NDI1	3	21.9482	21.1325	20.7292	21.1599
NOP10	3	23.0768	21.2584	21.831	21.0594
NOP16	3	22.8226	20.9695	21.6509	21.317
NRP1	3	22.5528	20.5116	22.0281	20.6737
PBI2	3	24.232	21.1755	22.6232	21.2326
PCL7	3	21.271	18.3101	18.2846	17.8715
PIL1	3	26.5397	25.8865	25.7318	25.9581
PIN3	3	23.1248	20.2023	21.1637	20.344
PIR1	3	25.4893	19.4384	18.9336	19.7145
PNC1	3	26.8815	23.9868	25.8514	24.0456
PPQ1	3	21.2712	17.7664	18.4455	17.767
PRE2	3	24.9171	23.4585	23.0108	23.4175
PRE3	3	23.5708	22.5036	22.7707	22.5792
PRP18	3	17.8442	17.0896	16.1791	16.6811
PTH2	3	21.8946	20.5174	21.0621	20.4955
QCR7	3	22.9791	20.6364	21.7424	20.6824
QCR8	3	21.6716	20.2555	19.8984	20.2843
RDS3	3	20.3736	17.9832	19.1243	17.8905
RFA2	3	21.843	21.4615	21.0928	21.2963
RGI1	3	24.3195	18.7117	19.9394	18.0867
RIM1	3	23.561	22.9244	22.3736	22.8497
RNY1	3	21.138	19.7437	19.8704	19.7652
RPS29A	3	27.1764	25.8869	25.3089	26.0123
RVS161	3	23.8145	23.0978	23.2125	23.3391
RXT2	3	20.9858	19.7944	19.6921	19.8408
SCW11	3	22.3105	19.5206	19.2136	19.5274
SDS22	3	21.5276	20.9071	20.8346	21.0343
SED1	3	23.6785	18.2241	18.2268	17.7711
SFG1	3	21.186	17.8733	17.7029	17.4635
SGN1	3	22.2949	19.8915	21.5181	20.1458
SIM1	3	22.8468	20.181	21.4411	20.1789
SMT3	3	26.99	24.9781	26.0043	24.8309
SNC2	3	21.7729	20.6204	20.471	20.5861
SOD1	3	27.9422	26.9343	26.4283	27.0553
SPG4	3	22.2929	17.937	18.3248	17.4777
SPO24	3	26.568	17.9931	19.6641	18.23
STD1	3	21.1683	17.5753	17.7766	18.1533
STE18	3	21.9958	18.78	19.0255	18.3768
STF1	3	20.3736	17.6904	17.6249	17.4736
STF2	3	21.5996	17.8452	18.8729	17.658
STP4	3	20.3461	18.0738	17.9928	17.7513
TIM8	3	23.0741	21.2072	22.1048	21.4153
TIP1	3	23.5482	17.518	17.4139	17.9595
TMA10	3	25.8478	18.2058	21.0219	17.9387
TMC1	3	25.0831	19.2002	23.2064	19.2785
TOS8	3	20.4294	17.3329	18.5585	18.2145
TSA1	3	29.0199	28.4759	28.2298	28.4056
TYE7	3	24.85	17.3491	20.7829	17.549
UBC4	3	24.5307	22.3935	23.9246	22.3969
UTP14	3	23.8276	20.9685	23.0953	20.814
VHR2	3	21.7729	18.7002	19.6114	18.1177
VPS28	3	20.7536	18.7405	18.3011	19.1405
YBL029C-A	3	19.8631	17.3502	16.7076	17.5563
YBR085C-A	3	24.152	17.9404	19.4917	19.3923
YCR087C-A	3	22.8207	21.422	21.7117	21.1994
YDL012C	3	20.1182	16.9113	18.2324	17.8461
YER079W	3	22.9168	19.3872	21.6276	19.5765
YGL242C	3	22.5501	21.4221	21.7137	21.3475
YGR161W-C	3	21.1496	17.9173	19.4271	17.8638
YJL144W	3	21.0418	17.135	17.3608	18.558
YKL068W-A	3	23.9171	17.9771	21.1012	17.8498
YKR075C	3	22.1918	17.585	17.9488	17.5613
YLR361C-A	3	23.8544	20.596	22.3809	20.5255
YMR122W-A	3	24.6298	18.1739	19.1745	17.7487
YNL162W-A	3	20.1446	17.5315	17.3009	17.6668
YNL208W	3	25.4861	22.7107	22.9981	22.693
YNR034W-A	3	24.0907	20.8931	19.3272	21.1175
YPR010C-A	3	23.6364	21.4182	21.8975	21.2905
ZEO1	3	27.2652	22.6835	24.8237	23.1569
ZPR1	3	26.1156	23.6016	24.2814	23.6279
AAH1	4	22.8188	22.7902	21.9238	22.7236
ADI1	4	20.9117	20.6483	20.1764	20.7217
APN2	4	17.9625	18.2224	15.3115	17.0024
ATP15	4	22.7171	21.3845	20.0928	21.3391
ATP17	4	21.7295	22.6648	20.5108	22.5554
BUD21	4	18.9766	19.1329	17.4509	18.8973
CCC1	4	20.6301	20.9618	19.6298	20.9037
CLB3	4	19.566	18.4914	16.5757	17.7675
CLC1	4	21.1445	21.4321	20.0806	21.6983
COR1	4	23.5181	23.4663	22.852	23.3749
CRP1	4	22.9369	23.2556	22.2289	23.3625
CTS1	4	22.647	22.1295	21.1228	21.8659
ENP1	4	22.1668	22.9954	21.3562	22.963
ERP1	4	22.4876	23.1167	21.9043	23.1207
ERV14	4	23.8815	25.0786	22.1609	25.4789
FIG4	4	18.0175	18.3845	15.7486	17.4317
GPP1	4	27.9848	27.8028	26.9077	27.7614
GYP8	4	18.0159	18.5928	16.3681	18.6513
HGH1	4	22.3291	22.0966	21.4022	22.1339
HHF1	4	26.195	27.061	23.7391	27.0203
HHT1	4	25.7214	25.7668	21.3679	25.5755
HIS6	4	20.6016	20.4615	19.7113	20.5343
HMO1	4	23.7194	23.6441	22.3159	23.613
HRI1	4	23.2738	24.5722	21.8837	24.5973
HST3	4	17.8319	18.2232	15.7577	18.0519
HTZ1	4	25.7214	25.3267	23.8508	25.5183
ICT1	4	18.2856	17.5822	14.5543	17.8335
INO1	4	23.9706	24.9785	23.1848	24.9308
JJJ1	4	18.0593	18.5313	16.4739	18.3442
KRI1	4	22.2305	21.4585	20.8699	21.8192
KTI12	4	20.2088	20.4764	19.5808	20.5749
LAS21	4	18.3246	17.3878	16.45	18.0125
LOC1	4	19.938	21.4941	17.4121	21.4529
LSM12	4	20.7999	20.1366	19.0384	20.7061
MET14	4	25.1332	25.7088	23.8733	25.7537
MET17	4	27.7763	28.7317	26.8237	28.8979
MLC1	4	22.4075	23.2529	21.3679	23.246
MRPL39	4	19.7228	18.905	17.8407	18.8604
MSK1	4	18.243	17.3572	16.2039	17.2829
NCE102	4	24.2244	24.5353	21.6722	24.4056
NEW1	4	23.914	23.7623	23.2532	23.7326
NOP12	4	21.1324	22.6264	19.4949	22.7363
NQM1	4	19.0867	19.8508	18.1932	19.876
NSE3	4	18.3395	17.8587	15.5548	17.3918
PDX3	4	23.26	22.6016	21.9989	22.8673
PER33	4	20.4876	20.2134	18.9095	20.44
PMT4	4	20.5325	22.2528	19.8235	22.2105
PRE6	4	22.4855	23.8665	21.3159	23.8354
PST1	4	19.4542	20.1561	16.3829	20.5749
QCR2	4	23.4246	24.1985	21.9019	24.206
RAD59	4	19.2996	18.0559	17.4822	18.837
RBL2	4	22.8755	21.9987	19.8488	22.0091
RDI1	4	22.6213	22.4279	21.6317	22.3367
RFT1	4	19.059	21.0545	18.2506	20.7675
RIO1	4	20.3772	20.1176	19.589	20.1003
RKI1	4	22.0664	23.1864	21.1189	22.963
RLP7	4	22.5849	23.4358	21.3779	23.2129
RMD1	4	20.0058	19.2019	18.4702	19.3571
RPC10	4	23.5595	23.5353	21.8803	23.2114
RPL13B	4	26.84	27.9801	25.3089	28.0216
RPL15B	4	21.0956	22.4469	17.9537	22.5898
RPL16A	4	26.4351	27.5353	25.0821	27.5611
RPL16B	4	25.9672	27.4171	24.7881	27.3558
RPL19A;RPL19B	4	26.5419	28.2067	24.8597	28.0684
RPL22A	4	25.7795	26.7112	24.3007	26.4366
RPL22B	4	22.282	22.6671	17.4581	22.408
RPL26A	4	27.22	27.6196	25.2906	27.4644
RPL27A	4	26.3769	28.2711	24.6336	28.2541
RPL33A	4	26.146	27.5942	24.5372	27.6973
RPL35A;RPL35B	4	26.1557	26.8568	25.0237	26.6408
RPL37A	4	22.555	23.6135	20.9855	23.4234
RPL38	4	26.2185	26.92	24.1886	27.1211
RPL42A;RPL42B	4	22.8431	24.2415	21.1442	24.184
RPL4A	4	27.0468	28.3079	26.0336	28.1438
RPL4B	4	24.2539	24.3411	22.9346	24.7991
RPO31	4	22.2526	22.2444	21.6031	22.1133
RPS16A;RPS16B	4	27.1038	28.3653	25.3717	28.5029
RPS23A;RPS23B	4	25.6862	27.2067	24.241	26.9703
RPS24A;RPS24B	4	26.1281	27.9732	24.5536	27.8817
RPS26A	4	28.046	28.3047	26.4112	28.5199
RPS27A;RPS27B	4	28.3315	28.491	26.9902	28.5106
RPS31	4	27.8883	27.5618	27.2878	27.7093
RPS8A;RPS8B	4	26.9259	28.5049	25.5192	28.4001
RRP9	4	20.1496	20.7439	19.5341	20.814
RTC3	4	21.5932	20.7365	17.5116	20.5861
RTC4	4	18.5935	17.6902	15.7251	17.8108
RTT109	4	17.9282	18.4237	16.8841	18.0761
SBH1	4	19.0463	20.596	16.6905	21.0591
SEC28	4	22.7318	22.8825	21.7117	22.9802
SEC62	4	20.5505	21.2304	19.0948	21.3724
SNF11	4	18.274	17.531	16.2528	17.5496
SRP72	4	21.3079	22.6738	20.471	22.6814
STM1	4	27.0909	26.7737	25.7837	26.8264
SYG1	4	18.1861	18.8299	17.1618	18.6879
TPI1	4	26.5663	28.062	25.0906	28.1884
TPP1	4	18.6587	18.1856	16.354	17.2906
TRM82	4	23.4544	23.2498	22.4271	23.2266
TTI1	4	17.8827	17.5186	16.6328	17.5194
URA2	4	25.7297	25.737	25.1404	25.7032
URB1	4	20.4599	22.0993	19.5573	21.9316
UTP20	4	20.6916	22.1532	18.6215	22.0471
VMA10	4	22.558	23.0584	20.3871	22.8101
WTM1	4	24.0214	24.1932	23.034	23.9643
YBT1	4	21.2606	21.7912	20.4525	21.8134
YGK3	4	17.9738	17.5463	15.2491	16.897
YLR352W	4	18.7313	18.323	17.2129	18.4291
YMR262W	4	17.9443	16.6055	15.0326	17.1865
YMR315W	4	23.3856	24.1764	22.6214	24.0591
YNL050C	4	19.6055	19.0942	16.456	19.1822
YRB2	4	21.1018	21.1736	19.6935	21.0218
