## Supplemental Table 9 for "Metabolic tuning enables immediate adaptation to energy stress in yeast"

### Sheet: proteome_DE_testing
No glucose + AHA (16m) vs Glucose + AHA (16m) (+FC = higher in No glucose)				No glucose + AHA (16m) vs No glucose (16m) control (+FC = higher + AHA label)
Gene	logFC	FDR		Gene	logFC	FDR
SPO24	7.23415	0.000219942		ATG41	6.95741	3.24409e-05
PIR1	6.63497	0.000638561		UMP1	6.81693	0.0210597
BTN2	6.34628	7.07357e-06		HXT7	6.14047	8.93937e-13
HSP30	6.27969	0.00171953		BTN2	5.84394	0.00085403
ATG41	6.22752	7.37997e-06		YMR122W-A	5.82763	0.00307166
TIP1	6.03384	7.37997e-06		TYE7	5.62044	0.00469694
SED1	5.86428	5.67013e-05		RTS3	5.03568	0.0281324
TMA10	5.42535	7.22667e-06		CWP1	5.033	0.0404102
YMR122W-A	5.37851	5.56986e-05		VAR1	4.86737	0.00292051
HSP150	5.34722	3.32827e-07		DSE1	4.74476	0.00130078
MTH1	5.05983	0.000103755		CRH1	4.67014	1.27203e-07
HAP4	5.00981	4.79395e-05		YKL068W-A	4.54575	0.0156656
YKR075C	4.78107	0.00134442		DIF1	4.54166	0.0194609
YNR034W-A	4.39076	1.13843e-05		TIP1	4.29218	0.0354395
RPL22B	4.3121	0.00244112		HAP4	4.2075	0.0415183
HHT1	4.30653	0.00478346		TMA10	4.05121	0.0199755
YBR085C-A	4.25554	0.000684452		ATG8	4.01327	5.46161e-05
HOR7	4.11078	6.8675e-05		CIT2	3.95778	3.38669e-05
TYE7	4.0693	0.000586548		HSP150	3.83775	0.000223993
RGI1	4.05321	0.00447282		TMC1	3.7515	0.00530446
COX8	3.96114	0.0444751		TMA17	3.36265	0.0364802
RTC3	3.88374	8.34614e-06		IGD1	3.13058	0.0268934
SPG4	3.58664	0.00467926		FES1	3.10056	5.93331e-06
YJL144W	3.49526	0.000103755		SMX2	3.07246	0.0241068
ICT1	3.39347	0.00247879		SCW11	2.98929	1.7309e-06
SFG1	3.37808	0.00186397		GFD1	2.95899	0.0277621
HXT7	3.36633	7.07357e-06		HXT2	2.94184	0.000929792
FYV7	3.32208	0.0161139		COX1	2.92001	0.0479143
STF1	3.26322	0.000164183		LYP1	2.87782	0.00254188
RPL15B	3.23708	0.00724594		NAS2	2.87095	0.023429
YNL050C	3.1836	1.13843e-05		YNL058C	2.86706	0.00139495
STD1	3.16743	0.00247879		GPA2	2.85717	0.0409762
CWP1	3.13358	0.00582514		MCD1	2.84037	0.0282312
YBL029C-A	3.10445	0.0101067		BAR1	2.77105	0.000571019
HAC1	3.0983	0.00179731		APJ1	2.73717	0.0278975
YKL068W-A	3.08479	0.00156293		ENT5	2.7337	0.0288102
PPQ1	3.06772	0.0109643		YLR413W	2.6701	0.00782887
SCW11	3.05446	9.54656e-07		MIC26	2.63828	0.0226338
YGK3	3.03697	0.00732931		NOP16	2.57902	0.0269453
YMR262W	2.9601	0.00152216		ZPR1	2.53289	0.00195702
PCL7	2.95026	0.00497328		QCR8	2.51619	0.0245745
COX17	2.94868	0.00225086		MET30	2.4586	0.0274914
MGA1	2.91126	0.00467926		COX2	2.42978	0.0282838
FIT2	2.85645	0.00102412		YER079W	2.40493	0.0209693
STE18	2.83995	0.00248679		GAL11	2.3302	0.0179818
HHF1	2.71354	8.34614e-06		MDH2	2.3017	0.00963474
EDC2	2.70837	0.0341692		RIB1	2.28428	0.000684948
APN2	2.63576	0.0490818		HXT3	2.28213	0.019936
YNL162W-A	2.61563	0.0222077		HSP104	2.21746	0.00120728
EGT2	2.59167	0.00103194		DDI1	2.15263	0.000273991
STP4	2.58336	0.00824722		TDA1	2.12664	0.00401473
RTC4	2.57411	0.031611		HSP78	2.12397	0.0102313
NCE102	2.56606	5.56986e-05		RPC34	2.03291	0.0112736
ATP15	2.56178	0.0029689		LCP5	2.00088	0.044936
STF2	2.54569	0.015191		UTP14	1.9733	0.00100831
RBL2	2.45173	0.00358531		BCK1	1.96011	0.0287937
CLB3	2.44441	0.0183438		SMT3	1.94809	0.0437802
ISR1	2.43869	0.0115553		VMA22	1.91425	0.0424226
PST1	2.43508	0.00732931		SUM1	1.86283	0.0208665
ZEO1	2.43247	0.00152069		SFM1	1.83826	0.0478868
NSE3	2.42909	0.0346569		SRP54	1.71364	0.0252945
LOC1	2.40398	0.0143334		ERG5	1.67296	0.0289625
MSB2	2.40199	0.0152629		TIM8	1.6052	0.0204512
VPS28	2.39696	0.000823774		RGD1	1.60394	0.0235467
IGD1	2.36773	0.00128225		RPT2	1.58706	0.0158874
HST3	2.30519	0.0453364		LRP1	1.56331	0.0261115
AI1	2.28532	0.0404299		RPT4	1.34428	0.0408255
HTA1;HTA2	2.27321	0.000586548
YNL208W	2.27001	0.00449896
ICY1	2.23108	0.0341692
VHR2	2.22938	0.020623
IST3	2.22799	0.0341692
TOS8	2.22758	0.031611
YGR161W-C	2.16402	0.0420601
VMA10	2.15335	0.00113942
CSE2	2.14394	0.02115
PIN3	2.14064	0.00877322
DSE1	2.11854	0.00771204
MSK1	2.10353	0.0120637
SBH1	2.08825	0.000586548
FIG4	2.08791	0.00841785
COX4	2.08676	0.00327642
MMT1	2.07618	0.00139344
HXT2	2.07215	0.000296019
DDR48	2.06962	0.00824722
PRP18	2.06921	0.0449182
JJJ1	2.055	0.0449392
HSP26	2.01208	0.000590025
RPL38	1.98948	0.0014286
HSP12	1.98023	0.00125228
COX2	1.9745	0.000823774
CTH1	1.94617	0.00572245
YPR010C-A	1.93618	0.0175885
RPL26A	1.93472	8.67296e-05
UTP20	1.93417	0.0347375
FES1	1.9188	0.000119308
HTZ1	1.91831	0.00264308
SNF11	1.89369	0.0321149
ACM1	1.87494	0.0294707
COX12	1.86522	0.00980525
PRE2	1.85928	0.000486271
DAP1	1.85438	0.000326744
RPC10	1.83954	0.00369724
YDL012C	1.83932	0.0460548
DPB4	1.82493	0.000934369
TPP1	1.80761	0.0443273
TMC1	1.80634	0.0083661
BUD21	1.79223	0.00260135
LAS21	1.78629	0.00439552
RPL42A;RPL42B	1.77397	0.00159455
AIM17	1.73962	0.000242247
RAD59	1.73232	0.0107269
HSP31	1.73164	0.00244112
ATG8	1.71574	0.0040056
QCR8	1.71318	0.00225086
RPL27A	1.70773	0.00627637
PBI2	1.70198	0.0200567
CTS1	1.69476	0.0165168
RPS16A;RPS16B	1.69397	0.0014286
ISA2	1.68634	0.0474989
SEC62	1.66865	0.0479224
ZPR1	1.66041	0.000782711
MRPL39	1.64569	0.036588
NOP12	1.6452	0.00447282
BMT6	1.64515	0.0137588
RPL37A	1.64228	0.00696514
CIT2	1.62558	0.00447282
RPS26A	1.61307	0.00498432
BI2	1.59514	0.00152069
RPS29A	1.58748	0.0146199
RPS24A;RPS24B	1.58388	0.0106761
LSM12	1.58226	0.0114418
TTI1	1.56074	0.00459744
QCR2	1.55723	0.000694707
HSP104	1.55708	0.00034512
CAP1	1.55625	0.00098005
GYP8	1.55499	0.00497328
RPS8A;RPS8B	1.53928	0.00153749
MBF1	1.53812	0.00214662
COX1	1.53784	0.0164336
MAF1	1.53462	0.0174409
APJ1	1.52662	0.00863129
RPL19A;RPL19B	1.50813	0.0147955
ATX1	1.50697	0.0337428
HTB1	1.49948	0.0132964
RPL33A	1.49058	0.00745447
PER33	1.47373	0.00870175
ECM19	1.47285	0.0237441
MVB12	1.4661	0.0482885
HOT13	1.46256	0.00755905
COX6	1.45533	0.0294763
YER079W	1.44955	0.00447282
HMO1	1.43884	0.0143334
MOT3	1.43309	0.0297261
AGE2	1.42232	0.00098005
RPL35A;RPL35B	1.40323	0.0338258
DET1	1.40193	0.0490818
HIP1	1.38451	0.0105163
SIM1	1.38295	0.0200567
YRB2	1.37621	0.0432694
SOD1	1.37212	0.00819299
RPS27A;RPS27B	1.37085	0.0200567
YLR361C-A	1.36735	0.0494395
ENT5	1.36496	0.0163237
MET14	1.36374	0.00478346
ASG1	1.36231	0.0014286
RPL22A	1.35439	0.00793844
RPL4B	1.3439	0.0368745
RMD1	1.34337	0.0291508
RPS23A;RPS23B	1.34011	0.0202843
ERV14	1.32933	0.0419145
YLR352W	1.30917	0.0498769
RPL16B	1.3071	0.00896176
LYP1	1.3032	0.00877322
PDX3	1.29873	0.0168765
PRE6	1.29072	0.00584728
RPL13B	1.28954	0.0222112
BFR2	1.28398	0.0143353
RIM1	1.28254	0.00521099
TPI1	1.28243	0.0080597
RNY1	1.27178	0.00732931
RLP7	1.26848	0.0199163
FCY2	1.2677	0.00365215
STM1	1.26719	0.00467926
RPL16A	1.26374	0.00559774
KRI1	1.26348	0.03711
ATP17	1.26309	0.0289596
CYC1	1.26284	0.0118751
FPR1	1.26283	0.00763628
NDI1	1.25006	0.0107293
RKI1	1.2362	0.0281168
NOP10	1.23545	0.0372904
QCR7	1.22425	0.00745534
HRI1	1.21245	0.0291726
RXT2	1.19845	0.0206647
YCR087C-A	1.19781	0.0105163
CLC1	1.19209	0.00980525
RTT109	1.18687	0.0332231
NOP16	1.18527	0.0231637
MRP2	1.18218	0.0281168
RDS3	1.18011	0.0435663
ADE1	1.1729	0.00134442
SNC2	1.12989	0.0495208
GLN1	1.08426	0.0143589
SEC28	1.08354	0.00594901
ATO3	1.06943	0.0449392
CCS1	1.06487	0.0146199
PNC1	1.05313	0.00560471
GPP1	1.04994	0.0014286
HSP78	1.04727	0.00919928
URB1	1.0245	0.00478346
TIM8	1.01579	0.00319406
IVY1	1.01162	0.0480004
BAR1	0.993709	0.0187519
HXT3	0.987323	0.0255204
MLC1	0.980257	0.0117564
CCC1	0.977338	0.0495208
TSA1	0.970214	0.0293518
INO1	0.969607	0.0377256
RDI1	0.969189	0.0489979
MAM33	0.968337	0.0427531
TRM82	0.956122	0.0107293
GPD2	0.953518	0.0273481
RFT1	0.939496	0.0346569
CRP1	0.938198	0.0237441
RPL4A	0.93047	0.0346569
ABF2	0.929313	0.0187924
WTM1	0.917223	0.00440292
SMT3	0.912683	0.0281168
HGH1	0.894309	0.00369724
RIO1	0.875235	0.00711546
ECM21	0.871739	0.0160477
SRP72	0.868547	0.0411336
COR1	0.86574	0.0117884
HIS6	0.861329	0.0137588
AAH1	0.858307	0.0186785
SYG1	0.851755	0.0413054
PRE3	0.836516	0.012632
MAP1	0.83646	0.0162173
ADI1	0.824672	0.0360863
NQM1	0.821538	0.0237441
RFA2	0.805203	0.0375033
PIL1	0.795843	0.020303
ALD3	0.788454	0.0474989
FDC1	0.786977	0.0291508
YGL242C	0.78679	0.0260397
PMT4	0.785316	0.0278588
MET17	0.785138	0.0305314
ESS1	0.782296	0.0255204
SDS22	0.782111	0.031611
BUD3	0.778949	0.0200567
MRP8	0.774668	0.0314461
YBT1	0.768598	0.0329088
SGN1	0.764205	0.0403871
RPO31	0.740767	0.00876255
COY1	0.734957	0.0289799
PTH2	0.732979	0.0264455
YMR315W	0.732533	0.0195836
CAR1	0.724467	0.0300825
UBC4	0.717735	0.042422
UTP14	0.710967	0.0215454
ERP1	0.702784	0.0291726
ENP1	0.685576	0.0174409
RPS31	0.671573	0.0360863
IPP1	0.670799	0.031611
DDI1	0.665473	0.0319692
NEW1	0.660753	0.0294763
NRP1	0.651292	0.032797
URA2	0.624104	0.0270129
KTI12	0.600867	0.0459555
RRP9	0.595887	0.0195836
FPR4	0.57108	0.0437154
RVS161	0.560989	0.0431903
GDH1	-0.52416	0.0391987
SUB2	-0.565977	0.0341692
ERG10	-0.573927	0.0364669
TUF1	-0.574408	0.0372904
GVP36	-0.582389	0.0489944
SMI1	-0.583317	0.0417623
DNM1	-0.59034	0.0294707
TYS1	-0.604328	0.0368745
PEA2	-0.614395	0.042422
YVH1	-0.629714	0.0420601
ERG9	-0.635421	0.0427531
SKY1	-0.636466	0.0375701
SNX4	-0.636624	0.0408989
TRR1	-0.639741	0.0273591
PBS2	-0.649499	0.014956
PRO1	-0.649959	0.0368745
NOT5	-0.650623	0.0178707
DPL1	-0.666774	0.0417188
SRP54	-0.672699	0.0455743
RVB2	-0.67876	0.0232862
TIF1	-0.680688	0.0432825
PNP1	-0.690642	0.0315426
MRN1	-0.700745	0.0176759
TCP1	-0.710549	0.0317043
AIM10	-0.715074	0.0255204
GLO3	-0.720314	0.0404553
ENT3	-0.725166	0.0295986
GGA1	-0.731904	0.0244735
SOL3	-0.732522	0.0199043
XKS1	-0.734164	0.0490818
MET2	-0.737008	0.037694
RPC34	-0.743662	0.0427531
SAM3	-0.744544	0.0200132
SRP1	-0.748481	0.0413054
CCT8	-0.751511	0.0199163
CHS5	-0.753343	0.0131092
EUG1	-0.760903	0.0222112
PTK2	-0.767788	0.0346569
YTA6	-0.770756	0.0294763
DUS1	-0.776554	0.0482476
CCT6	-0.780543	0.0111756
PDB1	-0.780574	0.0122405
RNA15	-0.784031	0.0459555
YHI9	-0.788343	0.0417188
SEC24	-0.789403	0.0325237
PRO3	-0.79071	0.0413054
URA6	-0.790722	0.0231637
YBR139W	-0.791101	0.0372904
SPE1	-0.792453	0.0261762
MSC6	-0.801182	0.0200567
ERG1	-0.813661	0.0143334
ECM31	-0.814132	0.0423646
PAN3	-0.815627	0.0162173
TUM1	-0.815813	0.0048452
BRL1	-0.816059	0.0368745
KIN1	-0.818501	0.0490818
IAH1	-0.82167	0.0206647
SRP101	-0.82295	0.00946894
TIM54	-0.825475	0.0184833
SCP1	-0.826992	0.0126389
CCT7	-0.829549	0.0165855
BNA6	-0.83075	0.0325237
ATP2	-0.840332	0.00793844
ADO1	-0.844669	0.0200567
ERG27	-0.84612	0.0132589
SKN7	-0.84943	0.0444836
THR1	-0.851844	0.00824232
RIB4	-0.853727	0.0358163
GDH2	-0.858845	0.0449392
BNA7	-0.866133	0.0372904
CNE1	-0.876248	0.0207734
GIR2	-0.87685	0.0118717
SKP1	-0.879099	0.00927033
MET7	-0.879714	0.0341692
IMD3	-0.881326	0.00841717
SEC2	-0.882709	0.0447877
COX20	-0.886058	0.0200567
RPT5	-0.891136	0.00930987
CAB3	-0.892315	0.0215454
IDI1	-0.894649	0.010652
KEX1	-0.896334	0.0498769
MET13	-0.89726	0.0122405
YMC1	-0.910674	0.0210537
CDC9	-0.911579	0.00919928
SAH1	-0.912781	0.0114714
ZWF1	-0.922498	0.00726915
PDA1	-0.924209	0.0133536
PTC3	-0.926908	0.0112348
ATG20	-0.926929	0.0232862
ARA1	-0.929596	0.0174409
MTR3	-0.930511	0.0273591
ADE8	-0.934321	0.00853811
SAM2	-0.941165	0.0040056
ARA2	-0.944909	0.0353619
ERG11	-0.949519	0.00192558
CCT3	-0.955099	0.00478346
MRPL11	-0.95639	0.0219883
HRR25	-0.959348	0.00447282
CBR1	-0.964562	0.00822917
BDF1	-0.964918	0.0109643
LSM1	-0.966683	0.0358663
LSC2	-0.970193	0.00397986
MAP2	-0.977087	0.00757793
DPB2	-0.993647	0.0413054
ARO9	-0.994596	0.00449896
VPS64	-0.997338	0.0411336
FOL2	-0.99806	0.0201132
RPD3	-1.00104	0.0206647
CAF40	-1.00616	0.0348582
RIB5	-1.00924	0.0413054
ATP4	-1.01376	0.00560471
VPS54	-1.01598	0.020623
MRP7	-1.02712	0.0494395
YKT6	-1.02792	0.00919928
CTF8	-1.02944	0.0200033
WHI2	-1.03051	0.0287404
THI6	-1.04238	0.026735
CDC1	-1.04783	0.0231637
FET5	-1.05513	0.00704879
ADD37	-1.05659	0.0430266
YLR179C	-1.05734	0.00384914
PCS60	-1.05849	0.00330966
RIB3	-1.05932	0.0170082
ECM38	-1.06619	0.0368745
MAG1	-1.0667	0.00824722
NIT3	-1.07009	0.00517526
NUP170	-1.07369	0.0199163
CAB5	-1.07372	0.0289596
MRPL38	-1.0759	0.00855841
RRD1	-1.07646	0.0490007
YBR126W-A	-1.0804	0.0275484
LAC1	-1.08465	0.0229393
PHO4	-1.10099	0.0456443
MRP4	-1.10787	0.0248936
POP2	-1.11056	0.00635873
SER33	-1.1121	0.00098005
GET3	-1.11618	0.00244112
PHO88	-1.12462	0.00134442
HIF1	-1.12577	0.0332231
PRP4	-1.13753	0.0352524
DYS1	-1.13803	0.00225353
REX2	-1.1516	0.018804
SGT2	-1.1566	0.00248679
GSH1	-1.15729	0.0162044
GCN5	-1.15805	0.0387455
PAN6	-1.17614	0.0132589
MET4	-1.17943	0.014956
TRS33	-1.18413	0.0170082
ATG11	-1.19623	0.0462053
RPO26	-1.19865	0.0091753
EFM4	-1.20251	0.00757793
MRP51	-1.20758	0.0245978
PAT1	-1.20941	0.00365215
NUP49	-1.21252	0.00467926
RPT6	-1.21282	0.00231796
BNA4	-1.21904	0.0269749
RPN13	-1.22211	0.00114632
FAU1	-1.22702	0.0314461
RFC2	-1.22728	0.00102412
SAT4	-1.22858	0.020623
SBA1	-1.23215	0.0131092
SBE22	-1.23349	0.0295635
RAD33	-1.2483	0.0224562
LAM6	-1.256	0.00447849
RAM2	-1.25643	0.0281586
TPK1	-1.27068	0.02115
VPS4	-1.27583	0.00139929
TFB2	-1.30208	0.0113461
TPO3	-1.30462	0.0115553
HCR1	-1.31464	0.000242247
BOS1	-1.31664	0.0222112
KTR6	-1.33612	0.0112348
STR3	-1.3371	0.0413054
FMO1	-1.34381	0.0244155
YIP5	-1.35069	0.0237441
MDE1	-1.35345	0.00192558
HLJ1	-1.36033	0.00510826
OTU1	-1.3632	0.0294763
RET3	-1.36937	0.0453364
AIM24	-1.37776	0.017794
GTR2	-1.38649	0.0125149
YPD1	-1.40242	0.0254488
COQ5	-1.40359	0.00559774
YLR345W	-1.40826	0.0291709
CPR2	-1.41474	0.0034121
RHO2	-1.4351	0.00635873
VPS25	-1.4392	0.0152629
ATG19	-1.44054	0.037694
VMA4	-1.45303	0.00225086
DID4	-1.47163	0.0112393
YLL058W	-1.48646	0.0229788
RPS12	-1.48874	0.0014286
YCH1	-1.49048	0.00623012
MHT1	-1.49258	0.00439552
GSY1	-1.49653	0.00594901
YKL151C	-1.49744	8.67296e-05
ATP10	-1.51961	0.0375033
RAD51	-1.54392	0.0107293
RPS15	-1.56078	0.0372904
DBF4	-1.56167	0.0442735
MEX67	-1.56745	0.0142221
BAP3	-1.57292	0.0449392
ALR1	-1.60104	0.0088789
MRPS18	-1.60898	0.00428319
ATG18	-1.60902	0.0206647
ORC1	-1.63423	0.00449896
DSK2	-1.64896	0.0251547
DUG3	-1.6538	0.00900365
FMP10	-1.66087	0.0462053
SDT1	-1.66171	0.00980525
SSK1	-1.66983	0.0319692
ECM22	-1.67739	0.0195836
COQ3	-1.69492	0.0117068
YPT10	-1.72834	0.00098005
MRP17	-1.73965	0.0295635
ATG29	-1.74801	0.0257726
MED6	-1.77297	0.0115553
CHK1	-1.8321	0.00841717
AIM22	-1.83746	0.0213612
RAD6	-1.85734	0.0137588
SPC3	-1.88239	0.0122405
COA3	-1.88808	0.0122405
BIM1	-1.902	0.00128225
PLB1	-1.92419	0.0155097
MRM1	-1.9335	0.0196406
YMR144W	-1.98009	0.0419145
MMP1	-1.99402	0.00635873
IRC22	-1.99462	0.0219883
KRE9	-2.13338	0.00841717
BET1	-2.19506	0.00152069
PHD1	-2.20127	0.00459744
YJL055W	-2.20964	0.0139605
BOL3	-2.25289	0.0295635
SGF29	-2.30449	0.000666864
VPS33	-2.31968	0.0147195
CNB1	-2.33694	0.00238398
CAN1	-2.34063	0.0114714
NMA2	-2.46201	0.000102193
PPM1	-2.51727	0.00172588
LSM5	-2.55406	0.00186397
YEL073C	-2.61241	0.00192558
HPA3	-2.6234	0.0296169
VMA11	-2.7172	0.000684452
PLB2	-2.84422	0.00732931
SUL1	-3.12517	0.00841717
JLP1	-3.34786	0.0446247
SEO1	-3.38534	0.0050719
YCR061W	-3.41223	0.000341713
AIM20	-3.67413	0.00508993
BDS1	-3.72678	0.000512267
ENT4	-3.93247	0.0139605
